# Multi-trait evaluation of a tomato MAGIC population identifies promising lines with improved nitrogen use efficiency (NUE)

**DOI:** 10.64898/2026.07.14.738388

**Authors:** Virginia Baraja-Fonseca, Daniel Gil-Villar, Jon Bančič, Begoña Renau-Morata, María Salud Justamante, Mariola Plazas, Pietro Gramazio, Santiago Vilanova, José Manuel Pérez-Pérez, Antonio Granell, Rosa Victoria Molina, Sergio G. Nebauer, Jaime Prohens, Andrea Arrones

**Affiliations:** Instituto de Conservación y Mejora de la Agrodiversidad Valenciana, Universitat Politècnica de València, Camino de Vera s/n, 46022, València, Spain; Departamento de Producción Vegetal, Universitat Politècnica de València, Camino de Vera s/n, 46022, València, Spain; Instituto Universitario de Biotecnología y Biomedicina, Departamento de Biología Vegetal, Universitat de València, Vicent Andrés Estellés 19, 46100, Burjassot, València, Spain; Instituto de Bioingeniería, Universidad Miguel Hernández, Avda. de la Universidad s/n, 03202, Elche, Spain; Instituto de Biología Molecular y Celular de Plantas, Consejo Superior de Investigaciones Científicas, Universitat Politècnica de València (IBMCP-CSIC-UPV), València, 46022, Spain

**Keywords:** tomato breeding, MAGIC, nitrogen use efficiency, transgressive segregation, selection indices, line selection

## Abstract

Nitrogen-use efficiency (NUE) is a pivotal breeding target in tomato (*Solanum lycopersicum* L.) to sustain production under reduced N inputs. Here, we leveraged a recently developed tomato multi-parent advanced generation inter-cross (ToMAGIC) population to identify lines with superior performance under reduced N availability. The eight founders and a core subset of 118 ToMAGIC lines were characterized with 10,684 SNP markers and evaluated under optimal (opN, 15 mM) and suboptimal (subN, 8 mM) N supply in an experiment totalling 1,576 plants, generating 48,068 data points across 61 phenotypic variables. Under both N treatments, ToMAGIC lines exhibited transgressive segregation for most traits, confirming the value of this population as a reservoir of untapped variation. Notably, under subN conditions, harvest index (Hi) increased by 29-44%, suggesting adaptive resource redistribution toward reproductive sinks. Variance partitioning revealed that agronomic and NUE-related traits were largely under genetic control, with heritability estimates frequently above 0.80 and broadly conserved across N treatments. Multivariate trait analysis identified fruit yield N concentration (NUE component, C_N,y_), shoot biomass N content (NAb), and shoot growth-related traits as the main drivers of treatment differentiation. Finally, proxy traits were prioritized by integrating response magnitude, heritability, trait correlations, and treatment-discriminatory power into multi-trait selection indices. This strategy generated favorable predicted genetic gains, reaching 158% for high-performance lines and 170% for subN-adapted lines, and consistently identified lines 402, 428, 518, 800, and 816 as promising pre-breeding materials. Overall, this study supports ToMAGIC as a powerful resource for developing N-efficient cultivars suited for sustainable agriculture.
