## Supplemental Table 1 for "Multi-trait evaluation of a tomato MAGIC population identifies promising lines with improved nitrogen use efficiency (NUE)"

### Sheet: Hoja1
Table S1. List and description of agronomic, physiological, and nitrogen use efficiency (NUE)-related traits evaluated in the study.
Abbreviation	Trait	Time points	Units	Method of collection	Formula
Agronomic traits
Ab	Shoot biomass	T1, T5	g FW, g DW	Precision balance
Rb	Root biomass	T1, T5	g FW, g DW
Plb	Vegetative plant biomass	T1, T5	g FW, g DW		Plb = Ab + Rb
Prod	Fruit production	T5	g FW, g DW
Tb	Total plant biomass	T5	g FW, g DW		Tb = Ab + Rb + Prod
Frw	Average fruit weight	T5	g FW, g DW		Frw = Prod/Frc
Frc	Fruit count	T5
Hi	Harvest index	T5	FW, DW		Hi = Prod/Tb
Ri	Root index	T5	FW, DW		Ri = Rb/Tb
Ra	Root area	T5	cm2	Pixels in the image corresponding to the entire root system
Rd	Root depth	T5	cm
Rw	Root width	T5	cm
Rca	Root convex area	T5	cm2	Area of the convex hull that encompasses the root system image
Rdi	Average root diameter	T5	mm	Mean of root width estimates obtained from all pixels along the medial axis of the root system
Rn	Maximum number of roots	T5		84th percentile value after sorting the number of roots intersecting a horizontal line from lowest to highest
Physiological traits
Chlor	Chlorophyll content	T1 – T4	µg/cm2	Dualex leaf-clip optical sensor (Force A, France)
Flv	Flavonols content	T1 – T4	Relative UV-A absorbance
Ant	Anthocyanins content	T1 – T4	Relative absorbance (550 nm)
NBI	Nitrogen balance index	T1 – T4			NBI = Chlor/Flv
NDVI	Normalized Difference Vegetation Index	T1 – T4		PSI (Photon Systems Instruments), spol. s r.o. Czech Republic
Fv/Fm	Maximum quantum efficiency of photosystem II	T1 – T4		MINI PAM chlorophyll fluorimeter (Walz, Germany)
NUE-related traits
UN	N uptake efficiency	T5	g/g
EN,y	Yield-specific N efficiency	T5	g/g
CN,y	Fruit yield N concentration	T5	g/g
NUE	Nitrogen use efficiency	T5	g/g		NUE = UN*EN,y*CN,y
NAb	Shoot biomass nitrogen content	T5	g/plant	CN elemental analyser (Leco TruSpec CN, Germany)
CAb	Shoot biomass carbon content	T5	g/plant
NFr	Fruit nitrogen content	T5	g/plant
CFr	Fruit carbon content	T5	g/plant
