## Supplemental Table 3 for "Multi-trait evaluation of a tomato MAGIC population identifies promising lines with improved nitrogen use efficiency (NUE)"

### Sheet: Hoja 1
Table S3. Descriptive statistics of the evaluated traits in the core subset of ToMAGIC lines, Solanum lycopersicum var. cerasiforme (SLC), and S. pimpinellifolium (SP) founder accessions under optimal nitrogen (opN; 15 mM) and suboptimal nitrogen (subN; 8 mM) conditions. For each trait and N treatment, minimum, mean ± standard deviation (SD), median, maximum, and coefficient of variation (CV, %) …
		ToMAGIC lines						SLC founders						SP founders
Trait	Nitrogen	Minimum	Mean ± SD	Median	Maximum	CV (%)		Minimum	Mean ± SD	Median	Maximum	CV (%)		Minimum	Mean ± SD	Median	Maximum	CV (%)
Agronomic traits
Ab_FW_T1	opN	5.76	15.82 ± 5.09 b	15.42	30.85	32.2		7.48	12.80 ± 3.72 ab	13.81	16.11	29.09		1.94	6.69 ± 6.27 a	4.62	15.57	93.68
	subN	5.3	14.63 ± 4.33 b ***	14.24	30.3	29.59		5.81	14.20 ± 6.09 b	15.67	19.64	42.88		1.87	5.71 ± 5.36 a	3.81	13.36	93.77
Ab_DW_T1	opN	0.51	1.30 ± 0.39 b	1.24	2.52	30.12		0.62	0.94 ± 0.22 ab	1.02	1.09	23.24		0.21	0.57 ± 0.50 a	0.4	1.28	87.52
	subN	0.44	1.28 ± 0.38 b	1.24	2.62	29.27		0.46	1.15 ± 0.51 b	1.3	1.55	44.14		0.19	0.52 ± 0.44 a	0.36	1.15	85.44
Ab_FW_T5	opN	244	675.52 ± 111.65 a	670.97	1002.33	16.53		661.6	788.59 ± 114.53 a	789.4	913.96	14.52		617.98	663.17 ± 70.17 a	634.37	765.98	10.58
	subN	157.07	439.25 ± 76.68 a ***	429.65	660.23	17.46		419.28	489.16 ± 68.98 a ***	483.18	571.02	14.1		374.48	450.36 ± 56.73 a ***	457.87	511.2	12.6
Ab_DW_T5	opN	40.77	121.11 ± 20.32 a	121.58	168.97	16.77		129.94	141.20 ± 12.35 a	140.88	153.12	8.74		106.78	122.96 ± 21.51 a	115.24	154.56	17.49
	subN	27.43	79.33 ± 14.41 a ***	81.07	117.03	18.16		87.96	90.43 ± 1.84 a ***	90.7	92.36	2.03		60.26	81.53 ± 14.37 a ***	87.03	91.8	17.62
Rb_FW_T1	opN	0.65	2.16 ± 0.58 b	2.16	3.8	26.57		1.22	1.95 ± 0.88 ab	1.71	3.15	45.44		0.49	1.34 ± 0.66 a	1.39	2.1	49.12
	subN	0.58	2.21 ± 0.65 b	2.14	4.37	29.3		1.26	2.39 ± 1.35 b	2.16	3.97	56.57		0.73	1.23 ± 0.46 a	1.2	1.81	37.54
Rb_DW_T1	opN	0.08	0.16 ± 0.04 b	0.16	0.27	23.15		0.06	0.12 ± 3.93 a	0.12	0.16	39.67		0.03	0.08 ± 0.04 a	0.08	0.13	56.53
	subN	0.09	0.17 ± 0.04 b **	0.17	0.3	23.61		0.07	0.16 ± 0.09 b **	0.17	0.24	54.14		0.04	0.08 ± 0.04 a	0.08	0.14	47.71
Rb_FW_T5	opN	12.27	61.23 ± 20.82 a	60.12	120.8	33.99		73.72	76.95 ± 3.93 a	75.76	82.56	5.11		41.94	58.05 ± 17.59 a	54.77	80.72	30.29
	subN	3.77	51.57 ± 19.63 a ***	51.84	121.03	38.06		46.4	76.89 ± 28.73 b	73.19	114.78	37.36		29.3	39.35 ± 11.36 a *	36.35	55.38	28.87
Rb_DW_T5	opN	3.33	13.39 ± 4.06 a	13.15	24.3	30.34		18.72	18.93 ± 0.20 b	18.9	19.2	1.05		9.08	13.55 ± 3.62 ab	13.78	17.54	26.75
	subN	0.83	10.83 ± 3.28 a ***	11.37	18.37	30.25		12.44	15.79 ± 2.85 b *	15.88	18.94	18.08		8.06	10.97 ± 2.36 ab	11.08	13.64	21.53
Plb_FW_T1	opN	7.39	17.97 ± 5.34 b	17.36	32.65	29.71		8.71	14.75 ± 4.13 ab	16.42	17.45	28.02		3.13	8.03 ± 6.79 a	5.66	17.67	84.59
	subN	7.25	16.85 ± 4.72 b ***	16.36	34	28.01		7.07	16.53 ± 7.22 b	17.73	23.61	43.66		2.87	6.95 ± 5.79 a	4.87	15.17	83.36
Plb_DW_T1	opN	0.61	1.46 ± 0.41 b	1.39	2.75	28.21		0.68	1.05 ± 0.25 ab	1.14	1.24	23.92		0.26	0.65 ± 0.54 a	0.46	1.41	83.39
	subN	0.54	1.46 ± 0.40 b	1.43	2.92	27.76		0.53	1.31 ± 0.59 b *	1.46	1.79	45.05		0.25	0.60 ± 0.48 a	0.43	1.29	80.65
Plb_FW_T5	opN	259.1	738.58 ± 117.51 a	736.47	1073.3	15.91		736.44	865.54 ± 115.26 a	869.02	987.68	13.32		660.46	721.19 ± 84.89 a	688.87	846.55	11.77
	subN	163.7	490.72 ± 86.32 a ***	481.7	774.2	17.59		486.02	562.78 ± 67.27 a ***	572.03	621.03	11.95		403.78	486.45 ± 57.88 a ***	504.91	532.2	11.9
Plb_DW_T5	opN	45.2	134.79 ± 22.61 a	138.53	185.73	16.77		148.86	164.50 ± 10.61 b	168.41	172.32	6.45		115.86	136.50 ± 24.68 ab	129.02	172.1	18.08
	subN	29.73	90.38 ± 16.37 a ***	91.43	135.4	18.12		104.8	108.97 ± 7.98 b ***	105.07	120.94	7.32		68.32	92.50 ± 16.29 ab ***	99.02	103.63	17.61
Prod_FW	opN	6.33	107.00 ± 63.12 a	92.46	382.56	58.99		78.73	134.35 ± 67.43 a	118.85	220.97	50.19		35.09	48.41 ± 16.04 a	44.41	69.72	33.14
	subN	3.48	97.69 ± 60.79 a ***	82.87	409.63	62.23		51.24	105.44 ± 59.30 a **	97.87	174.78	56.24		31.91	49.00 ± 18.72 a	47.68	68.72	38.2
Prod_DW	opN	0.42	10.40 ± 5.97 a	9.02	33.87	57.42		5.97	10.58 ± 6.20 a	8.41	19.54	58.58		2.07	3.94 ± 2.15 a	3.34	7	54.47
	subN	0.2	10.30 ± 5.90 a	9.05	35.4	57.3		4.37	8.45 ± 3.72 a	8.03	13.38	44.08		2.42	4.67 ± 2.18 a	4.35	7.55	46.79
Tb_FW	opN	263.32	850.53 ± 137.54 ab	840.63	1246.83	16.17		819.47	1006.31 ± 181.30 b	1012.94	1179.88	18.02		712.24	769.94 ± 79.23 a	742.26	883.02	10.29
	subN	166.02	589.93 ± 107.63 a ***	584.5	938.68	18.25		537.26	666.71 ± 123.01 a ***	669.9	789.79	18.45		472.5	530.17 ± 43.70 a ***	537.94	572.28	8.24
Tb_DW	opN	41.05	132.03 ± 22.20 a	131.75	185.74	16.81		136.89	151.91 ± 17.63 a	149.04	172.66	11.61		109.77	126.89 ± 20.47 a	120.59	156.63	16.13
	subN	27.57	89.74 ± 16.68 a ***	91.38	124.66	18.58		94.79	101.63 ± 9.42 a ***	98.19	115.38	9.27		67.81	85.77 ± 12.20 a ***	90.11	95.05	14.22
Frw_FW	opN	0.55	2.09 ± 0.80 ab	1.97	5.66	38.4		1.23	2.96 ± 1.91 b	2.59	5.42	64.71		0.83	1.11 ± 0.31 a	1.04	1.55	27.87
	subN	0.62	2.07 ± 0.77 b	1.99	4.97	37.32		1.06	2.74 ± 2.06 b	2.15	5.6	75.21		0.77	0.98 ± 0.36 a	0.81	1.52	0.37
Frw_DW	opN	0.06	0.20 ± 0.07 b	0.19	0.4	34.78		0.1	0.21 ± 0.13 b	0.2	0.36	58.51		0.06	0.08 ± 0.01 a	0.09	0.09	17.92
	subN	0.08	0.22 ± 0.07 b ***	0.21	0.44	32.94		0.17	0.23 ± 0.06 b	0.22	0.31	26.72		0.06	0.09 ± 0.03 a	0.09	0.12	30.72
Frc	opN	3	52.82 ± 24.70 a	50	151.33	46.76		27	53.00 ± 20.51 a	57.3	70.4	38.7		34	48.45 ± 25.02 a	37	85.8	51.63
	subN	2.5	47.75 ± 22.18 a ***	45.33	122.33	46.44		25.2	44.90 ± 18.33 a	45.8	62.8	40.82		37.2	50.60 ± 22.75 a	40.3	84.6	44.95
Hi_FW	opN	0.02	0.12 ± 0.06 a	0.11	0.32	51.08		0.09	0.13 ± 0.05 a	0.12	0.21	40.58		0.04	0.06 ± 0.02 a	0.06	0.09	36.94
	subN	0.02	0.16 ± 0.08 a ***	0.14	0.43	49.81		0.09	0.15 ± 0.06 a	0.14	0.21	38.56		0.06	0.09 ± 0.04 a	0.07	0.15	46.29
Hi_DW	opN	0.01	0.08 ± 0.04 a	0.07	0.22	51.98		0.04	0.07 ± 0.03 a	0.06	0.11	50.32		0.01	0.03 ± 0.02 a	0.03	0.06	57.32
	subN	0.01	0.11 ± 0.06 a ***	0.1	0.3	49.63		0.05	0.08 ± 0.03 a	0.09	0.12	36.92		0.03	0.05 ± 0.04 a *	0.04	0.11	65.41
Ri_FW	opN	0.02	0.07 ± 0.02 a	0.07	0.15	32.28		0.07	0.08 ± 0.01 a	0.08	0.09	15.98		0.06	0.07 ± 0.01 a	0.07	0.08	16.99
	subN	0.01	0.09 ± 0.03 a ***	0.09	0.17	32.97		0.06	0.11 ± 0.04 a **	0.13	0.14	31.29		0.06	0.08 ± 0.02 a	0.08	0.11	24.73
Ri_DW	opN	0.04	0.10 ± 0.03 a	0.1	0.2	26.8		0.11	0.12 ± 0.01 a	0.12	0.14	9.07		0.08	0.11 ± 0.02 a	0.11	0.13	18.06
	subN	0.02	0.12 ± 0.03 a ***	0.12	0.2	27.27		0.12	0.15 ± 0.02 a *	0.15	0.17	12.33		0.11	0.13 ± 0.02 a *	0.12	0.16	15.24
Ra	opN	8.45	14.31 ± 2.69 b	14.1	20.23	18.82		9.43	13.08 ± 4.27 ab	12.11	18.69	32.61		3.88	9.61 ± 4.74 a	9.61	15.33	49.3
	subN	8.22	14.68 ± 2.81 b	14.33	22.93	19.13		8.72	13.93 ± 5.86 ab	13.62	19.78	42.03		6.18	9.84 ± 3.92 a	8.99	15.21	39.81
Rd	opN	10.84	16.08 ± 2.12 a	16.01	22.04	13.17		13.83	15.88 ± 1.95 a	15.97	17.72	12.29		13.32	14.91 ± 1.99 a	14.31	17.7	13.36
	subN	11.98	15.82 ± 2.00 a	15.68	22.68	12.61		12.59	14.12 ± 1.27 a	14.26	15.36	9.02		12.48	16.63 ± 3.21 a	16.97	20.1	19.3
Rw	opN	3.35	5.16 ± 1.01 b	5.07	7.92	19.59		4.51	5.38 ± 0.63 b	5.51	5.99	11.7		2.65	3.63 ± 1.38 a	3.1	5.67	38.18
	subN	2.26	5.40 ± 1.12b *	5.34	9.31	20.65		3.25	5.56 ± 1.90 ab	5.9	7.18	34.26		3.07	4.14 ± 1.65 a	3.45	6.59	39.9
Rca	opN	32.77	61.65 ± 13.97 a	59.84	106.04	22.65		49.1	60.01 ± 10.22 a	59.15	72.64	17.04		41.4	49.66 ± 11.13 a	45.59	66.04	22.42
	subN	32.89	62.25 ± 12.85a	61.72	108.54	20.64		40.57	56.06 ± 17.75 a	54.25	75.18	31.66		34.37	58.25 ± 19.23 a	61.3	76.02	33.01
Rdi	opN	0.51	0.66 ± 0.06 a	0.66	0.78	9.43		0.68	0.73 ± 0.04 b	0.74	0.78	6.1		0.61	0.66 ± 0.05 ab	0.65	0.73	8.03
	subN	0.47	0.65 ± 0.06 a	0.64	0.77	8.94		0.66	0.71 ± 0.04b	0.71	0.74	5.03		0.62	0.66 ± 0.03 ab	0.65	0.7	4.73
Rn	opN	14	20.68 ± 3.09 b	20.67	29.33	14.96		12.4	16.49 ± 4.12 a	15.9	21.75	24.98		6.2	13.90 ± 7.46 a	13.6	22.2	53.69
	subN	14	21.51 ± 3.33 b *	21.42	29	15.46		12.2	19.65 ± 7.25 ab *	19.4	27.6	36.88		7	14.10 ± 7.08 a	13.5	22.4	50.22
Physiological traits
Chlor_T1	opN	16.44	20.61 ± 2.18 a	20.49	26.27	10.56		18.41	19.36 ± 0.99 a	19.17	20.69	5.12		20.99	21.35 ± 0.58 a	21.1	22.21	2.72
	subN	14.77	20.93 ± 2.58 a	20.9	27.9	12.33		18.65	19.65 ± 0.76 a	19.82	20.3	3.89		20.51	21.42 ± 1.48 a	20.78	23.62	6.89
Chlor_T2	opN	19.49	24.40 ± 2.56 a	24.19	33.31	10.51		21.88	22.89 ± 0.68 a	23.19	23.3	2.97		21.95	23.51 ± 1.43 a	23.61	24.88	6.08
	subN	17.69	24.47 ± 2.68 a	24.39	33.24	10.95		22.03	22.50 ± 0.58 a	22.35	23.27	2.56		19.95	23.03 ± 2.15 a	23.7	24.78	9.32
Chlor_T3	opN	20.07	25.00 ± 2.81 a	24.96	35.03	11.24		22.87	24.93 ± 1.39 a	25.46	25.92	5.57		22.05	23.66 ± 1.12 a	23.96	24.66	4.75
	subN	17.64	23.73 ± 2.54 a ***	23.85	31.96	10.69		21.66	22.77 ± 1.04 a **	22.71	23.98	4.58		21.55	22.54 ± 1.07 a	22.39	23.84	4.77
Chlor_T4	opN	14.44	27.05 ± 3.26 a	26.89	34.41	12.04		25.87	27.23 ± 1.24 a	27.16	28.72	4.55		24.33	25.81 ± 1.10 a	26.02	26.89	4.27
	subN	11.53	24.51 ± 3.11 a ***	24.5	31.59	12.67		21.48	23.47 ± 1.34 a ***	24.05	24.31	5.69		23.01	23.43 ± 0.52 a **	23.26	24.18	2.22
Flv_T1	opN	1.04	1.40 ± 0.21 a	1.38	2.03	14.85		1.33	1.42 ± 0.10 a	1.39	1.56	7.3		1.27	1.40 ± 0.15 a	1.37	1.61	10.67
	subN	1.04	1.45 ± 0.23 a **	1.43	1.98	15.86		1.35	1.42 ± 0.07 a	1.42	1.51	5.25		1.25	1.38 ± 0.13 a	1.36	1.55	9.45
Flv_T2	opN	0.55	0.91 ± 0.14 a	0.89	1.23	15.48		0.92	0.97 ± 0.06 a	0.97	1.05	5.81		0.84	0.99 ± 0.14 a	0.98	1.18	14.04
	subN	0.58	0.91 ± 0.15 a	0.91	1.36	16.1		0.95	0.99 ± 0.04 a	0.98	1.04	4.37		0.81	0.91 ± 0.09 a	0.92	1.01	9.99
Flv_T3	opN	0.5	0.61 ± 0.06 a	0.61	0.79	9.96		0.57	0.62 ± 0.03 a	0.64	0.64	5.27		0.52	0.59 ± 0.08 a	0.57	0.68	12.98
	subN	0.53	0.64 ± 0.08 a ***	0.63	0.93	12		0.59	0.64 ± 0.05 a	0.64	0.69	7.21		0.54	0.60 ± 0.04 a	0.62	0.64	7.18
Flv_T4	opN	0.49	0.56 ± 0.04 a	0.55	0.68	6.29		0.55	0.58 ± 0.03 a	0.58	0.62	4.95		0.51	0.56 ± 0.05 a	0.56	0.62	8.55
	subN	0.49	0.58 ± 0.05 a ***	0.57	0.72	8.45		0.58	0.62 ± 0.03 a *	0.62	0.66	5.43		0.56	0.59 ± 0.02 a	0.6	0.61	4.1
Ant_T1	opN	0.37	0.45 ± 0.03 a	0.44	0.51	6.81		0.45	0.47 ± 0.02 a	0.46	0.49	4.33		0.41	0.44 ± 0.02 a	0.45	0.46	5.53
	subN	0.34	0.44 ± 0.04 a	0.44	0.52	8.67		0.45	0.46 ± 0.01 a	0.45	0.48	2.99		0.44	0.45 ± 0.02 a	0.44	0.49	5.18
Ant_T2	opN	0.19	0.24 ± 0.02 a	0.24	0.28	6.7		0.24	0.25 ± 0.01 a	0.25	0.26	3.29		0.24	0.25 ± 0.01 a	0.26	0.26	3.05
	subN	0.2	0.24 ± 0.02 a	0.24	0.28	6.66		0.24	0.25 ± 0.01 a	0.25	0.26	2.72		0.24	0.25 ± 0.01 a	0.25	0.26	4.63
Ant_T3	opN	0.18	0.23 ± 0.02 a	0.23	0.27	7.25		0.22	0.22 ± 0.01 a	0.22	0.24	3.74		0.22	0.23 ± 0.00 a	0.23	0.23	1.49
	subN	0.18	0.24 ± 0.02 a ***	0.23	0.28	7.29		0.23	0.24 ± 0.01 a **	0.24	0.25	4.17		0.23	0.24 ± 0.01 a	0.24	0.25	4.99
Ant_T4	opN	0.18	0.22 ± 0.02 a	0.22	0.29	8.11		0.21	0.21 ± 0.01 a	0.22	0.22	2.75		0.21	0.21 ± 0.00 a	0.21	0.22	1.71
	subN	0.2	0.23 ± 0.02 a ***	0.23	0.32	8.47		0.23	0.24 ± 0.01 a ***	0.24	0.25	2.95		0.23	0.23 ± 0.00 a **	0.24	0.24	1.71
NBI_T1	opN	9.84	15.25 ± 2.60 a	15.27	23.38	17.07		12.33	14.24 ± 1.49 a	14.33	15.96	10.46		13.58	15.62 ± 1.75 a	15.53	17.86	11.23
	subN	8.54	15.08 ± 3.11 a	14.92	26.34	20.62		13.43	14.59 ± 1.35 a	14.23	16.5	9.23		13.75	15.22 ± 1.69 a	14.73	17.66	11.12
NBI_T2	opN	17.64	28.05 ± 5.92 a	27.91	61.81	21.11		20.88	24.24 ± 2.53 a	24.65	26.78	10.42		21.16	24.47 ± 3.53 a	24.06	28.59	14.45
	subN	15.67	28.05 ± 6.18 a	27.34	58.34	22.01		22.55	23.90 ± 1.97 a	23.16	26.74	8.25		23.14	25.80 ± 2.98 a	25	30.07	11.56
NBI_T3	opN	29.12	41.39 ± 5.52 a	41.48	52.54	13.33		36.75	40.60 ± 3.28 a	40.52	44.59	8.08		35.11	40.97 ± 4.38 a	41.59	45.58	10.69
	subN	23.07	37.46 ± 5.75 a ***	37.1	50.4	15.34		34.8	35.79 ± 1.34 a **	35.33	37.72	3.74		34.29	37.72 ± 2.43 a	38.29	40.01	6.44
NBI_T4	opN	25.92	48.60 ± 6.18 a	49.12	66.62	12.71		44.42	46.30 ± 1.40 a	46.5	47.78	3.01		42.54	46.43 ± 4.60 a	45.05	53.09	9.92
	subN	19.3	42.52 ± 5.95 a ***	42.92	56.3	14		37.33	38.54 ± 1.09 a ***	38.6	39.63	2.82		38.75	40.18 ± 1.37 a **	39.99	42	3.4
NDVI_T1	opN	0.6	0.64 ± 0.02 a	0.64	0.67	2.59		0.61	0.63 ± 0.02 a	0.64	0.65	2.76		0.62	0.64 ± 0.01 a	0.64	0.65	2.15
	subN	0.59	0.64 ± 0.02 a	0.64	0.68	2.94		0.61	0.63 ± 0.01 a	0.63	0.64	1.8		0.6	0.62 ± 0.02 a *	0.63	0.63	2.84
NDVI_T2	opN	0.62	0.66 ± 0.02 a	0.66	0.7	2.52		0.63	0.65 ± 0.01 a	0.65	0.67	2.01		0.66	0.66 ± 0.01 a	0.66	0.67	1.13
	subN	0.62	0.66 ± 0.02 a	0.65	0.69	2.33		0.64	0.65 ± 0.01 a	0.65	0.66	1.4		0.64	0.66 ± 0.01 a	0.66	0.67	1.84
NDVI_T3	opN	0.62	0.66 ± 0.02 a	0.67	0.7	2.38		0.65	0.67 ± 0.01 a	0.66	0.68	2.04		0.65	0.66 ± 0.01 a	0.66	0.67	1.32
	subN	0.6	0.65 ±0.02 a ***	0.65	0.68	2.89		0.63	0.66 ± 0.02 a	0.66	0.67	2.5		0.64	0.65 ± 0.02 a	0.65	0.68	2.91
NDVI_T4	opN	0.49	0.63 ± 0.02 a	0.63	0.67	3.67		0.63	0.64 ± 0.01 a	0.64	0.65	1.85		0.63	0.64 ± 0.01 a	0.64	0.65	1.38
	subN	0.52	0.61 ± 0.02 a ***	0.62	0.66	3.71		0.6	0.62 ± 0.02 a **	0.62	0.64	2.65		0.61	0.63 ± 0.02 a	0.62	0.64	2.98
Fv/Fm_T1	opN	0.79	0.82 ± 0.01 a	0.83	0.85	1.44		0.81	0.82 ± 0.01 a	0.82	0.83	1.43		0.8	0.82 ± 0.01 a	0.82	0.83	1.4
	subN	0.79	0.82 ± 0.01 a *	0.82	0.85	1.51		0.81	0.82 ± 0.01 a	0.82	0.83	0.77		0.8	0.81 ± 0.01 a	0.81	0.83	1.46
Fv/Fm_T2	opN	0.76	0.82 ± 0.02 a	0.82	0.85	1.95		0.8	0.82 ± 0.02 a	0.81	0.84	2.14		0.8	0.82 ± 0.01 a	0.81	0.83	1.21
	subN	0.78	0.82 ± 0.02 a	0.82	0.85	1.92		0.79	0.81 ± 0.02 a	0.81	0.84	2.44		0.8	0.81 ± 0.01 a	0.81	0.82	1.36
Fv/Fm_T3	opN	0.8	0.84 ± 0.01 a	0.84	0.86	1.46		0.84	0.85 ± 0.01 a	0.85	0.85	0.85		0.84	0.85 ± 0.01 a	0.85	0.86	1.18
	subN	0.79	0.84 ± 0.01 a *	0.84	0.87	1.65		0.83	0.84 ± 0.01 a	0.84	0.85	1.06		0.84	0.84 ± 0.01 a	0.84	0.85	0.74
Fv/Fm_T4	opN	0.79	0.85 ± 0.01 a	0.85	0.87	1.52		0.85	0.86 ± 0.01 a	0.86	0.87	0.86		0.84	0.85 ± 0.01 a	0.85	0.86	0.99
	subN	0.8	0.85 ± 0.01 a ***	0.85	0.87	1.62		0.84	0.85 ± 0.01 a	0.85	0.86	1.25		0.84	0.85 ± 0.01 a	0.85	0.86	1.38
NUE-related traits
UN	opN	197.79	375.47 ± 77.03 a	373.24	574.54	20.52		319.42	582.62 ± 199.82 b	610.36	790.35	34.3		190.42	390.89 ± 313.32 a	260.32	852.48	80.16
	subN	162.2	301.43 ± 52.85 a ***	299.81	462.72	17.53		238.38	450.99 ± 150.02 b ***	490.71	584.17	33.26		136.87	254.98 ± 136.03 a ***	219.01	445.02	53.35
EN,y	opN	11.45	169.23 ± 96.81 a	146	581.99	57.21		145.66	227.89 ± 130.33 a	172.02	421.88	57.19		105.28	141.37 ± 40.35 a	131.44	197.32	28.54
	subN	7.51	206.98 ± 115.11 a ***	188.23	618.05	55.61		167.13	210.58 ± 51.05 a	202.78	269.62	24.24		166.87	192.50 ± 22.61 a *	190.85	221.43	11.74
CN,y	opN	0.02	0.03 ± 0.00 a	0.03	0.04	12.98		0.02	0.03 ± 0.00 a	0.03	0.03	13.77		0.03	0.03 ± 0.00 a	0.03	0.03	6.45
	subN	0.01	0.02 ± 0.00 a ***	0.02	0.03	15.44		0.02	0.02 ± 0.00 a ***	0.02	0.02	4.88		0.02	0.03 ± 0.00 b ***	0.03	0.03	9.5
NUE	opN	134.92	1752.21 ± 986.69 a	1485.75	4663.13	56.31		1475.64	3675.20 ± 2337.50 b	3131.82	6961.55	63.6		799.08	1545.98 ± 1362.12 a	899.49	3585.87	88.11
	subN	39.1	1265.32 ± 750.54 a ***	1107.12	3653.57	59.32		806.11	2005.17 ± 952.17 a ***	2213.69	2787.17	47.49		806.83	1158.81 ± 392.24 a *	1054.32	1719.77	33.85
NAb	opN	1.35	3.46 ± 0.52 a	3.41	5.22	15.07		3.45	3.76 ± 0.28 a	3.78	4.04	7.39		2.98	3.29 ± 0.46 a	3.12	3.95	13.93
	subN	0.81	1.97 ± 0.32 a ***	1.99	2.69	16.07		1.84	2.01 ± 0.15 a ***	2	2.2	7.33		1.38	1.97 ± 0.44 a ***	2.03	2.45	22.47
CAb	opN	16.83	49.04 ± 8.59 a	49.69	68.62	17.52		53.78	57.93 ± 4.59 a	57.24	63.45	7.92		41.41	49.34 ± 9.38 a	46.52	62.94	19.01
	subN	10.64	32.87 ± 6.02 a ***	33.39	47.86	18.32		38.25	39.36 ± 1.17 a ***	39.09	41.01	2.98		24.51	33.04 ± 5.80 a ***	35.25	37.15	17.56
NFr	opN	0.01	0.29 ± 0.17 a	0.25	0.79	56.5		0.14	0.27 ± 0.15 a	0.24	0.48	53.53		0.07	0.12 ± 0.06 a	0.09	0.2	51.4
	subN	0.01	0.21 ± 0.13 a ***	0.19	0.62	60.13		0.08	0.17 ± 0.08 a ***	0.16	0.28	46.48		0.08	0.11 ± 0.03 a	0.1	0.16	29.22
CFr	opN	0.19	5.18 ± 2.97 a	4.42	16.77	57.27		2.92	5.06 ± 2.85 a	4.06	9.18	56.46		1.05	1.96 ± 1.08 a	1.64	3.52	55.2
	subN	0.09	4.53 ± 2.67 a ***	3.96	14.86	59		1.93	3.68 ± 1.70 a *	3.39	6.01	46.19		1.28	2.16 ± 0.94 a	1.96	3.45	43.3
