## Supplemental Table 4 for "Multi-trait evaluation of a tomato MAGIC population identifies promising lines with improved nitrogen use efficiency (NUE)"

### Sheet: Summary
Table S4. Transgressive segregation detected in the ToMAGIC core subset. The Summary sheet reports the frequency and magnitude of positive and negative transgression for each phenotypic variable, while the Lines sheet identifies the transgressive genotypes and their corresponding transgression values.
Trait	Number of ToMAGIC lines	Number of positive transgressive lines	Number of negative transgressive lines	Percentage of positive transgressive lines	Percentage of negative transgressive lines	Mean positive transgression (%)	Mean negative transgression (%)	Maximum positive transgression (%)	Maximum negative transgression (%)
Agronomic traits
Ab_FW_T1	118	11	0	9.32203	0	17.734	NaN	54.2927	NaN
Ab_DW_T1	118	28	0	23.7288	0	16.1521	NaN	69.2473	NaN
Ab_FW_T5	118	4	20	3.38983	16.9492	11.6161	9.9785	15.6235	58.0574
Ab_DW_T5	118	18	9	15.2542	7.62712	8.20581	16.7681	26.7143	54.4751
Rb_FW_T1	118	1	1	0.847458	0.847458	10.2151	20.5693	10.2151	20.5693
Rb_DW_T1	118	7	0	5.9322	0	13.8455	NaN	26.0504	NaN
Rb_FW_T5	118	1	17	0.847458	14.4068	5.4481	20.9965	5.4481	87.1445
Rb_DW_T5	118	0	26	0	22.0339	NaN	20.6433	NaN	89.6609
Plb_FW_T1	118	8	0	6.77966	0	17.3572	NaN	44.0312	NaN
Plb_DW_T1	118	25	0	21.1864	0	14.0037	NaN	63.3147	NaN
Plb_FW_T5	118	8	12	6.77966	10.1695	8.90866	13.2751	24.6649	59.4581
Plb_DW_T5	118	4	9	3.38983	7.62712	3.79803	13.3164	11.9563	56.4793
Prod_FW	118	10	10	8.47458	8.47458	33.3556	34.3559	134.366	89.1114
Prod_DW	118	28	4	23.7288	3.38983	39.4049	49.4908	164.589	91.7424
Tb_FW	118	6	10	5.08475	8.47458	10.0558	13.3695	18.851	64.8642
Tb_DW	118	6	10	5.08475	8.47458	4.87412	17.8273	8.04197	59.346
Frw_FW	118	0	2	0	1.69492	NaN	13.2003	NaN	19.667
Frw_DW	118	11	0	9.32203	0	15.8217	NaN	43.347	NaN
Frc	118	7	17	5.9322	14.4068	19.3853	30.1665	44.602	90.0794
Hi_FW	118	30	10	25.4237	8.47458	29.8924	28.9352	104.059	64.4097
Hi_DW	118	44	3	37.2881	2.54237	41.0235	47.0424	144.774	74.8201
Ri_FW	118	5	21	4.23729	17.7966	11.1573	24.7627	23.9452	82.7782
Ri_DW	118	9	44	7.62712	37.2881	8.03568	22.5194	18.4263	82.5959
Ra	108	5	0	4.62963	0	9.19025	NaN	15.9319	NaN
Rd	108	2	4	1.85185	3.7037	10.302	3.35287	12.8165	3.97887
Rw	108	6	1	5.55556	0.925926	10.76	26.1704	29.6418	26.1704
Rca	108	14	1	12.963	0.925926	11.7715	4.31646	42.7892	4.31646
Rdi	108	8	39	7.40741	36.1111	2.2511	6.00152	5.356	25.1405
Rn	108	2	0	1.85185	0	3.86473	NaN	5.07246	NaN
Physiological traits
Chlor_T1	118	15	24	12.7119	20.339	7.97092	5.76844	18.1311	20.7873
Chlor_T2	118	49	4	41.5254	3.38983	8.64838	3.81081	34.1322	11.3539
Chlor_T3	118	58	27	49.1525	22.8814	7.5363	5.53997	33.3	18.136
Chlor_T4	118	62	16	52.5424	13.5593	10.0158	9.12935	29.9679	46.3116
Flv_T1	118	43	30	36.4407	25.4237	9.73338	6.46819	27.7921	16.7996
Flv_T2	118	19	28	16.1017	23.7288	9.90314	10.8324	31.5959	28.4533
Flv_T3	118	28	4	23.7288	3.38983	8.7982	0.98401	34.4861	2.21402
Flv_T4	118	10	42	8.47458	35.5932	3.85005	4.6339	9.42249	12.1864
Ant_T1	118	14	48	11.8644	40.678	3.2967	6.79154	6.66667	22.0183
Ant_T2	118	14	32	11.8644	27.1186	2.68993	5.41137	8.14249	15.2542
Ant_T3	118	25	33	21.1864	27.9661	3.68	4.82256	10.6667	18.8791
Ant_T4	118	35	45	29.661	38.1356	5.22648	5.29565	28.0488	13.7427
NBI_T1	118	20	42	16.9492	35.5932	12.7067	11.7579	49.1844	36.3672
NBI_T2	118	38	20	32.2034	16.9492	15.2565	8.62974	94.0398	30.5186
NBI_T3	118	40	35	33.8983	29.661	9.429	10.4424	25.9811	32.717
NBI_T4	118	69	24	58.4746	20.339	10.687	8.92053	34.0428	48.2956
NDVI_T1	118	63	2	53.3898	1.69492	2.15966	1.00671	6.39413	1.00671
NDVI_T2	118	21	16	17.7966	13.5593	1.25563	1.46484	3.48259	2.60417
NDVI_T3	118	4	22	3.38983	18.6441	0.663717	2.04258	0.786627	5.59072
NDVI_T4	118	7	22	5.9322	18.6441	0.857734	2.76083	1.96687	12.1924
Fv/Fm_T1	118	32	8	27.1186	6.77966	0.870572	0.623053	2.25443	1.973
Fv/Fm_T2	118	12	5	10.1695	4.23729	0.710979	1.42737	1.5873	2.18304
Fv/Fm_T3	118	16	26	13.5593	22.0339	0.718897	1.1365	2.11268	4.1868
Fv/Fm_T4	118	14	28	11.8644	23.7288	0.568998	1.26009	1.31477	4.53461
NUE-related traits
UN	118	0	0	0	0	NaN	NaN	NaN	NaN
EN,y	118	30	46	25.4237	38.9831	33.2844	36.1495	129.228	95.4976
CN,y	118	1	14	0.847458	11.8644	11.1111	17.8571	11.1111	33.3333
NUE	118	8	30	6.77966	25.4237	13.936	34.0401	31.0855	95.1492
NAb	118	4	4	3.38983	3.38983	4.33687	16.5455	10.0218	41.1337
CAb	118	9	8	7.62712	6.77966	4.97974	17.4998	16.688	56.5685
NFr	118	27	12	22.8814	10.1695	46.9851	31.7412	124.638	93.9024
CFr	118	26	6	22.0339	5.08475	42.9617	43.5777	147.475	92.9797

### Sheet: Lines
Trait	Transgression effect	ToMAGIC lines ID
Agronomic traits
Ab_FW_T1	Positive	402, 428, 476, 566, 654, 704, 728, 755, 814, 820, 865
	Negative
Ab_DW_T1	Positive	402, 410, 428, 439, 476, 508, 566, 598, 599, 614, 643, 654, 670, 686, 700, 704, 724, 728, 742, 755, 768, 800, 814, 816, 820, 844, 865, 868
	Negative
Ab_FW_T5	Positive	508, 544, 761, 828
	Negative	418, 421, 439, 461, 509, 522, 527, 529, 536, 598, 601, 627, 670, 710, 713, 728, 760, 805, 820, 851
Ab_DW_T5	Positive	391, 420, 467, 499, 508, 544, 611, 625, 653, 656, 704, 736, 761, 768, 773, 807, 828, 867
	Negative	418, 421, 430, 502, 509, 527, 529, 783, 805
Rb_FW_T1	Positive	755
	Negative	562
Rb_DW_T1	Positive	391, 476, 598, 654, 700, 755, 846
	Negative
Rb_FW_T5	Positive	761
	Negative	418, 421, 467, 509, 527, 592, 599, 626, 627, 670, 684, 724, 730, 798, 819, 820, 844
Rb_DW_T5	Positive
	Negative	402, 418, 421, 428, 467, 484, 502, 509, 522, 527, 536, 592, 599, 626, 627, 670, 677, 680, 684, 730, 798, 819, 820, 837, 844, 856
Plb_FW_T1	Positive	428, 476, 566, 654, 704, 728, 755, 865
	Negative
Plb_DW_T1	Positive	402, 410, 428, 439, 476, 566, 598, 599, 614, 643, 654, 670, 686, 700, 704, 728, 742, 755, 768, 800, 814, 816, 820, 865, 868
	Negative
Plb_FW_T5	Positive	467, 508, 544, 625, 736, 761, 768, 828
	Negative	418, 421, 461, 509, 522, 527, 627, 670, 728, 805, 820, 851
Plb_DW_T5	Positive	508, 543, 736, 761
	Negative	418, 421, 430, 509, 527, 529, 536, 783, 820
Prod_FW	Positive	428, 430, 467, 518, 580, 625, 686, 800, 828, 851
	Negative	396, 418, 509, 585, 599, 624, 710, 755, 783, 813
Prod_DW	Positive	402, 420, 428, 430, 436, 467, 508, 518, 580, 581, 598, 600, 625, 670, 686, 705, 728, 742, 768, 800, 816, 819, 820, 828, 830, 851, 856, 867
	Negative	418, 509, 624, 783
Tb_FW	Positive	428, 467, 508, 625, 761, 828
	Negative	418, 421, 446, 509, 527, 529, 649, 680, 710, 805
Tb_DW	Positive	428, 467, 508, 625, 761, 828
	Negative	418, 421, 502, 509, 527, 529, 599, 710, 783, 805
Frw_FW	Positive
	Negative	391, 624
Frw_DW	Positive	428, 430, 496, 508, 580, 598, 625, 670, 705, 728, 828
	Negative
Frc	Positive	402, 428, 467, 518, 606, 800, 851
	Negative	396, 410, 418, 446, 496, 509, 562, 599, 607, 624, 656, 700, 730, 755, 760, 783, 813
Hi_FW	Positive	428, 430, 436, 467, 518, 522, 580, 581, 598, 600, 601, 625, 627, 643, 670, 686, 689, 702, 705, 728, 742, 800, 816, 819, 820, 828, 830, 851, 856, 868
	Negative	391, 396, 418, 509, 585, 599, 624, 755, 783, 813
Hi_DW	Positive	402, 420, 428, 430, 436, 439, 443, 467, 503, 518, 522, 536, 580, 581, 598, 600, 601, 602, 614, 622, 625, 627, 643, 670, 686, 689, 702, 705, 728, 737, 742, 800, 816, 819, 820, 828, 830, 834, 837, 851, 856, 863, 867, 868
	Negative	418, 624, 783
Ri_FW	Positive	443, 601, 611, 713, 761
	Negative	418, 420, 428, 461, 467, 502, 509, 592, 599, 626, 627, 670, 677, 724, 730, 798, 800, 819, 820, 828, 837
Ri_DW	Positive	443, 451, 503, 529, 601, 689, 695, 700, 751
	Negative	389, 402, 418, 420, 428, 436, 439, 461, 467, 484, 502, 509, 518, 522, 536, 550, 580, 592, 599, 625, 626, 627, 670, 677, 680, 684, 717, 724, 730, 742, 773, 798, 800, 813, 819, 820, 828, 837, 844, 851, 856, 865, 867, 868
Ra	Positive	428, 503, 566, 742, 755
	Negative
Rd	Positive	649, 700
	Negative	592, 673, 736, 813
Rw	Positive	420, 428, 503, 566, 611, 705
	Negative	543
Rca	Positive	421, 428, 439, 451, 503, 544, 566, 581, 611, 649, 700, 704, 705, 742
	Negative	592
Rdi	Positive	428, 499, 649, 700, 705, 724, 755, 868
	Negative	384, 389, 391, 396, 400, 421, 443, 465, 502, 509, 522, 527, 543, 544, 550, 562, 583, 592, 601, 607, 624, 626, 653, 677, 680, 686, 693, 695, 717, 722, 736, 737, 768, 800, 813, 816, 830, 838, 867
Rn	Positive	503, 830
	Negative
Physiological traits
Chlor_T1	Positive	384, 421, 465, 496, 508, 543, 550, 580, 581, 624, 626, 680, 702, 760, 783
	Negative	391, 410, 420, 476, 484, 544, 585, 622, 643, 649, 654, 677, 704, 710, 730, 736, 737, 755, 761, 768, 798, 820, 837, 867
Chlor_T2	Positive	384, 398, 418, 421, 428, 430, 443, 446, 451, 465, 467, 496, 499, 508, 522, 527, 543, 550, 562, 566, 580, 581, 598, 599, 602, 607, 624, 626, 673, 680, 684, 695, 702, 705, 713, 728, 742, 773, 783, 813, 814, 819, 828, 830, 838, 856, 863, 865, 868
	Negative	622, 649, 689, 798
Chlor_T3	Positive	384, 389, 391, 396, 398, 399, 400, 402, 418, 421, 436, 443, 451, 465, 496, 499, 503, 508, 518, 522, 543, 544, 550, 562, 566, 580, 581, 583, 585, 592, 598, 599, 601, 602, 607, 611, 614, 627, 634, 684, 686, 702, 705, 728, 737, 760, 768, 773, 783, 800, 813, 814, 819, 820, 838, 856, 865, 868
	Negative	410, 420, 476, 484, 529, 606, 622, 625, 643, 649, 656, 677, 693, 704, 713, 717, 722, 736, 751, 755, 761, 798, 830, 834, 837, 851, 867
Chlor_T4	Positive	384, 389, 396, 398, 399, 400, 402, 418, 421, 436, 443, 451, 465, 467, 476, 496, 499, 502, 503, 508, 518, 522, 527, 543, 550, 566, 580, 581, 583, 592, 598, 600, 602, 607, 611, 624, 627, 634, 677, 680, 684, 686, 695, 702, 705, 717, 728, 730, 737, 742, 760, 773, 783, 800, 814, 816, 819, 820, 846, 863, 865, 868
	Negative	391, 410, 509, 529, 536, 643, 736, 751, 755, 761, 798, 807, 834, 837, 851, 867
Flv_T1	Positive	396, 398, 421, 428, 430, 439, 484, 496, 499, 502, 518, 527, 566, 580, 581, 592, 606, 611, 626, 634, 643, 656, 677, 684, 695, 713, 728, 730, 742, 751, 760, 761, 813, 816, 819, 828, 830, 844, 846, 851, 863, 865, 867
	Negative	389, 402, 410, 418, 420, 436, 461, 465, 476, 503, 522, 550, 562, 598, 599, 601, 602, 609, 614, 627, 654, 689, 700, 704, 798, 800, 805, 820, 856, 868
Flv_T2	Positive	428, 430, 484, 499, 581, 614, 643, 653, 656, 680, 684, 724, 751, 761, 805, 816, 830, 846, 867
	Negative	398, 400, 402, 418, 436, 446, 465, 509, 518, 529, 536, 550, 562, 583, 599, 601, 607, 611, 626, 627, 677, 705, 710, 717, 755, 760, 783, 807
Flv_T3	Positive	391, 398, 428, 430, 484, 499, 566, 598, 622, 656, 677, 680, 684, 736, 737, 742, 751, 761, 768, 807, 813, 816, 830, 838, 844, 846, 851, 865
	Negative	436, 446, 798, 837
Flv_T4	Positive	398, 399, 430, 598, 622, 656, 702, 713, 722, 768
	Negative	389, 410, 420, 428, 436, 439, 443, 446, 461, 509, 518, 527, 544, 550, 562, 583, 585, 592, 599, 601, 606, 607, 611, 624, 625, 626, 627, 653, 686, 693, 695, 704, 710, 737, 755, 760, 783, 805, 834, 837, 856, 867
Ant_T1	Positive	410, 476, 544, 622, 649, 654, 677, 704, 730, 755, 761, 820, 837, 844
	Negative	384, 396, 400, 418, 421, 451, 465, 467, 496, 499, 508, 509, 522, 527, 529, 536, 543, 550, 562, 566, 580, 581, 583, 592, 598, 601, 611, 624, 626, 627, 634, 680, 684, 686, 693, 702, 705, 717, 728, 760, 773, 783, 819, 828, 830, 838, 856, 868
Ant_T2	Positive	391, 420, 544, 622, 625, 643, 649, 689, 700, 710, 751, 798, 837, 851
	Negative	384, 418, 421, 465, 496, 508, 518, 543, 550, 562, 566, 580, 581, 598, 601, 626, 656, 680, 702, 705, 728, 760, 773, 783, 805, 813, 814, 819, 828, 838, 856, 868
Ant_T3	Positive	410, 420, 430, 484, 529, 536, 622, 625, 643, 656, 677, 704, 710, 713, 722, 755, 761, 798, 834, 837, 844, 846, 851, 863, 867
	Negative	384, 389, 418, 421, 443, 451, 465, 496, 499, 508, 518, 522, 527, 543, 562, 566, 580, 581, 583, 592, 598, 601, 611, 686, 728, 737, 773, 783, 814, 819, 838, 856, 865
Ant_T4	Positive	391, 410, 430, 446, 484, 509, 529, 536, 544, 601, 622, 643, 649, 656, 670, 677, 686, 700, 704, 710, 713, 722, 724, 736, 751, 755, 761, 798, 807, 830, 834, 837, 846, 851, 867
	Negative	389, 396, 398, 399, 402, 421, 436, 439, 451, 476, 496, 499, 503, 508, 527, 543, 550, 566, 581, 583, 592, 598, 600, 602, 606, 607, 611, 627, 673, 684, 702, 705, 717, 728, 730, 737, 768, 773, 783, 800, 814, 816, 819, 828, 868
NBI_T1	Positive	384, 418, 465, 503, 508, 522, 536, 543, 550, 562, 580, 598, 601, 602, 607, 627, 700, 783, 856, 868
	Negative	391, 396, 398, 428, 430, 439, 484, 499, 502, 544, 585, 622, 643, 649, 656, 670, 677, 684, 686, 713, 728, 730, 736, 737, 742, 751, 755, 760, 761, 768, 813, 816, 819, 830, 834, 837, 844, 846, 851, 863, 865, 867
NBI_T2	Positive	384, 398, 400, 418, 421, 436, 446, 465, 467, 496, 509, 518, 529, 536, 550, 562, 566, 583, 598, 599, 601, 607, 611, 626, 627, 702, 705, 717, 728, 755, 760, 783, 807, 838, 856, 863, 865, 868
	Negative	420, 484, 499, 502, 585, 614, 622, 643, 684, 689, 695, 722, 724, 751, 761, 805, 816, 846, 851, 867
NBI_T3	Positive	389, 418, 421, 436, 443, 446, 451, 461, 465, 467, 496, 499, 508, 518, 522, 536, 543, 550, 562, 566, 580, 583, 585, 592, 599, 601, 607, 611, 627, 634, 686, 705, 760, 773, 783, 814, 819, 820, 838, 856
	Negative	391, 398, 410, 428, 430, 439, 484, 598, 606, 622, 643, 649, 656, 673, 677, 680, 684, 702, 713, 724, 730, 736, 742, 751, 761, 768, 807, 813, 816, 830, 844, 846, 851, 865, 867
NBI_T4	Positive	384, 389, 396, 398, 399, 400, 402, 418, 421, 428, 436, 439, 443, 446, 451, 461, 465, 467, 476, 496, 499, 502, 503, 508, 518, 527, 543, 550, 562, 566, 580, 581, 583, 585, 592, 599, 600, 601, 606, 607, 611, 624, 625, 626, 627, 634, 653, 673, 684, 686, 693, 695, 705, 717, 728, 730, 737, 760, 783, 800, 814, 819, 820, 828, 844, 846, 856, 863, 868
	Negative	391, 410, 430, 484, 509, 529, 536, 622, 643, 656, 689, 700, 713, 722, 736, 751, 755, 761, 768, 798, 807, 813, 834, 865
NDVI_T1	Positive	384, 400, 402, 421, 443, 446, 451, 465, 467, 496, 499, 503, 508, 509, 518, 522, 527, 529, 536, 550, 562, 566, 580, 581, 583, 592, 598, 599, 600, 601, 602, 606, 609, 611, 624, 626, 627, 634, 656, 673, 680, 684, 686, 689, 693, 702, 705, 717, 722, 728, 736, 742, 760, 773, 805, 813, 816, 819, 830, 834, 863, 865, 868
	Negative	544, 755
NDVI_T2	Positive	400, 421, 461, 465, 467, 496, 508, 550, 566, 580, 598, 601, 606, 626, 680, 693, 702, 773, 805, 834, 856
	Negative	420, 503, 544, 607, 622, 625, 643, 649, 689, 713, 730, 755, 798, 800, 814, 837
NDVI_T3	Positive	421, 465, 550, 717
	Negative	410, 428, 509, 529, 536, 625, 643, 649, 677, 700, 710, 713, 722, 742, 755, 761, 783, 798, 814, 834, 837, 851
NDVI_T4	Positive	550, 566, 592, 684, 705, 820, 856
	Negative	391, 428, 439, 509, 522, 529, 544, 599, 625, 643, 649, 656, 670, 736, 755, 761, 783, 798, 834, 837, 846, 863
Fv/Fm_T1	Positive	418, 428, 430, 446, 451, 484, 503, 518, 536, 543, 566, 580, 581, 598, 601, 609, 626, 627, 643, 700, 705, 713, 755, 760, 814, 820, 828, 830, 844, 846, 865, 868
	Negative	391, 421, 544, 622, 689, 704, 773, 807
Fv/Fm_T2	Positive	446, 518, 536, 566, 580, 598, 654, 695, 700, 713, 728, 865
	Negative	391, 544, 686, 689, 867
Fv/Fm_T3	Positive	399, 400, 451, 496, 499, 502, 518, 580, 598, 634, 653, 656, 722, 730, 830, 856
	Negative	384, 389, 391, 398, 436, 443, 465, 476, 562, 583, 599, 624, 673, 677, 684, 693, 710, 736, 737, 761, 768, 807, 813, 834, 846, 867
Fv/Fm_T4	Positive	396, 399, 400, 484, 496, 518, 581, 705, 773, 816, 830, 834, 837, 863
	Negative	384, 391, 439, 476, 502, 503, 509, 522, 529, 536, 583, 601, 649, 670, 677, 693, 724, 736, 755, 760, 761, 798, 807, 813, 838, 844, 846, 851
NUE-related traits
UN	Positive
	Negative
EN,y	Positive	420, 428, 430, 436, 443, 461, 467, 518, 580, 598, 600, 601, 614, 622, 625, 670, 686, 689, 705, 728, 800, 816, 819, 820, 828, 830, 837, 851, 856, 863
	Negative	391, 396, 399, 410, 418, 439, 446, 476, 499, 502, 509, 529, 543, 544, 562, 566, 583, 585, 599, 607, 611, 624, 634, 649, 654, 656, 677, 680, 700, 704, 710, 713, 724, 730, 736, 751, 755, 760, 761, 783, 798, 813, 838, 844, 846, 865
CN,y	Positive	798
	Negative	428, 461, 544, 653, 702, 737, 742, 755, 807, 819, 830, 838, 844, 863
NUE	Positive	428, 430, 518, 580, 816, 828, 851, 856
	Negative	391, 396, 399, 410, 418, 421, 446, 499, 509, 529, 585, 599, 607, 611, 624, 649, 654, 680, 700, 704, 710, 751, 755, 760, 761, 783, 813, 838, 844, 846
NAb	Positive	391, 476, 508, 761
	Negative	418, 430, 602, 670
CAb	Positive	467, 508, 543, 611, 653, 656, 704, 736, 761
	Negative	418, 421, 430, 509, 527, 529, 599, 783
NFr	Positive	402, 420, 428, 430, 436, 467, 518, 580, 581, 598, 600, 614, 625, 670, 686, 705, 728, 768, 800, 816, 819, 820, 828, 851, 856, 867, 868
	Negative	396, 410, 418, 509, 529, 599, 624, 710, 755, 783, 813, 863
CFr	Positive	402, 420, 428, 430, 436, 467, 508, 518, 580, 581, 598, 600, 625, 686, 705, 728, 742, 800, 816, 819, 820, 828, 851, 856, 867, 868
	Negative	418, 509, 599, 624, 755, 783
