## Supplemental Table 5 for "Multi-trait evaluation of a tomato MAGIC population identifies promising lines with improved nitrogen use efficiency (NUE)"

### Sheet: Hoja 1
Table S5. Significance of the fixed effects according to Wald test statistics and significance of the random effects according to the likelihood-ratio test. *, **, *** significant at the 0.05, 0.01, and 0.001 probability levels, respectively.
Trait	Wald test		Likelihood-ratio test
	Nitrogen		Genotype		Column		Row		2D-spline		Residual
	logLik	chi-value	logLik	chi-value	logLik	chi-value	logLik	chi-value	logLik	chi-value	logLik	chi-value
Agronomic traits
Ab_FW_T1	-278.7	3.26	-333.92	110.45 ***	-283.22	9.04 **	-284.76	12.12 ***	-193.19	171.01 ***	-278.94	0.49
Ab_DW_T1	-277.41	0.03	-337.37	119.92 ***	-285.53	16.24 ***	-282.03	9.24 **	-200.5	153.83 ***	-277.77	0.72
Ab_FW_T5	-122.24	348.15 ***	-150.43	56.37 ***	-124.25	4.02 *	-134.69	24.89 ***	-101.68	41.12 ***	-127	9.51 **
Ab_DW_T5	-120.26	426.49 ***	-155.12	69.72 ***	-120.45	0.39	-131.66	22.80 ***	-92.08	56.36 ***	-122.93	5.34 *
Rb_FW_T1	-235.78	1.66	-248.98	26.40 ***	-235.78	0	-245.09	18.63 ***	-269.66	67.75 ***	-236.51	1.46
Rb_DW_T1	-329.74	5.44 *	-364.88	70.28 ***	-332.59	5.70 *	-338.08	16.68 ***	-290.25	78.97 ***	-330.84	2.22
Rb_FW_T5	-214.42	20.38 ***	-234.74	40.64 ***	-214.42	0	-215.49	2.13	-290.91	152.98 ***	-215.16	1.47
Rb_DW_T5	-290.87	37.58 ***	-309.03	36.32 ***	-290.87	0	-290.87	0	-314.75	47.75 ***	-291.19	0.64
Plb_FW_T1	-280.42	2.54	-328.28	95.72 ***	-283.88	6.92 **	-287.62	14.40 ***	-199.14	162.57 ***	-281.1	1.37
Plb_DW_T1	-281.66	0.01	-340.57	117.82 ***	-289.72	16.12 ***	-286.31	9.31 **	-208.04	147.24 ***	-282.11	0.91
Plb_FW_T5	-140.2	344.31 ***	-166.39	52.39 ***	-141.57	2.75	-150.9	21.41 ***	-121.55	37.30 ***	-143.32	6.25 *
Plb_DW_T5	-145.84	409.56 ***	-177.66	63.64 ***	-145.84	0.02	-155.07	18.47 ***	-120.15	51.38 ***	-147.75	3.83
Prod_FW	-204.39	4.29 *	-377.71	346.63 ***	-204.39	0	-205.31	1.84	-25.72	357.35 ***	-204.59	0.4
Prod_DW	-193.7	0.36	-388.14	388.89 ***	-193.7	0	-194.25	1.11	-84.85	217.70 ***	-194.31	1.21
Tb_FW	-141.11	290.02 ***	-196.16	110.10 ***	-142.2	2.17	-151.05	19.89 ***	-109.48	63.25 ***	-143.62	5.02 *
Tb_DW	-141.94	357.34 ***	-183.17	82.46 ***	-142.22	0.55	-151.55	19.22 ***	-106.79	70.30 ***	-143.5	3.11
Frw_FW	-164.27	0.44	-369.02	409.49 ***	-166.55	4.55 *	-165.12	1.71	11.19	350.93 ***	-164.34	0.14
Frw_DW	-249.87	3.87 *	.374.12	248.50 ***	-249.88	0.01	-251.25	2.76	-182.15	135.44 ***	-251.67	3.59
Frc	-250.55	4.37 *	-378.95	256.80 ***	-250.91	0.72	-253.74	6.38 *	-145.03	211.05 ***	-251.76	2.42
Hi_FW	-149.26	22.58 ***	-355.09	411.67 ***	-149.26	0.01	-150.67	2.83	-47.43	203.66 ***	-159.43	20.34 ***
Hi_DW	-170.71	40.56 ***	-337.21	333.00 ***	-170.71	0	-171.13	0.83	-76.43	188.56 ***	-189.45	37.47 ***
Ri_FW	-216.06	47.61 ***	-242.92	53.73 ***	-216.06	0	-220.17	8.23 **	-249.31	502.63 ***	-226.72	21.32 ***
Ri_DW	-279.01	39.82 ***	-308.34	58.67 ***	-279.01	0	-279.01	0.01	-302.13	46.25 ***	-293.23	28.44 ***
Ra	-305.05	2.3	-324	37.89 ***	-305.16	0.21	-310.83	11.56 ***	-281.91	46.27 ***	-305.31	0.52
Rd	-352.51	0.8	-355.1	5.18	-355.24	5.45 *	-353.23	1.45	-333.88	37.27 ***	-352.51	0
Rw	-346.89	5.52 *	-353.41	13.03 **	-347.08	0.37	-353.62	13.45 ***	-318.83	56.13 ***	-347.57	1.36
Rca	-361.06	0.23	-365.46	8.79 *	-361.07	0.01	-363.21	4.28 *	-325.97	70.20 ***	-361.69	1.26
Rdi	-79.01	3.95 *	-82.14	6.25 *	-79.05	0.08	-88.49	18.96 ***	-175.82	193.63 ***	-79.01	0.01
Rn	-346.71	6.71 **	-366.65	39.89 ***	-346.71	0	-349.89	6.38 *	-299.2	95.02 ***	-346.76	0.11
Physiological traits
Chlor_T1	-284.61	0.71	-355.08	140.94 ***	-285.04	0.87	-284.97	0.72	-253.2	62.82 ***	-284.87	0.52
Chlor_T2	-289.7	0.07	-362.21	145.01 ***	-290.39	1.37	-297.32	15.23 ***	-238.43	102.55 ***	-289.93	0.44
Chlor_T3	-278.25	22.50 ***	-357.9	159.29 ***	-279.25	1.98	-278.4	0.29	-234.09	88.33 ***	-281.22	5.92 *
Chlor_T4	-220.78	66.88 ***	-303.47	165.39 ***	-221.36	1.18	-223.8	6.04 *	-192.65	56.26 ***	-223.27	4.99 *
Flv_T1	-212.77	2.85	-233.02	40.51 ***	-215.07	4.60 *	-216.41	7.29 **	-210.93	3.66 ***	-212.92	0.3
Flv_T2	-301.88	0.16	-337.71	71.66 ***	-303.85	3.94 *	-306.06	8.36 **	-268.61	66.53 ***	-301.89	0.03
Flv_T3	-279.18	16.14 ***	-302.58	46.79 ***	-279.6	0.83	-281.01	3.65	-275.5	7.36 ***	-285.13	11.88 ***
Flv_T4	-267.37	26.29 ***	-285.56	36.36 ***	-267.84	0.94	-270.79	6.83 **	-265.88	2.99 ***	-285.05	35.35 ***
Ant_T1	-326.43	0.4	-372.69	92.52 ***	-326.43	0	-328.86	4.87 *	-292.38	68.09 ***	-326.43	0
Ant_T2	-332.46	0.11	-384.1	103.27 ***	-333.14	1.36	-335.36	5.81 *	-287.98	88.97 ***	-332.47	0.01
Ant_T3	-325.77	13.47 ***	-375.61	99.68 ***	-326.82	2.1	-325.85	0.16	-289.98	71.58 ***	-326.33	1.12
Ant_T4	-290.71	80.91 ***	-324.63	67.84 ***	-290.73	0.05	-290.73	0.04	-260.22	60.97 ***	-296.03	10.64 **
NBI_T1	-232.27	0.15	-268.51	72.47 ***	-232.96	1.37	-232.27	0	-211.19	42.16 ***	-232.28	0.02
NBI_T2	-296.94	0.12	-345.83	97.79 ***	-298.94	4.02 *	-297.66	1.46	-246.67	100.53 ***	-297.9	1.92
NBI_T3	-266.29	33.24 ***	-324.69	116.80 ***	-269.8	7.01 **	-266.31	0.03	-245.63	41.32 ***	-266.98	1.37
NBI_T4	-240.09	100.69 ***	-289.8	99.42 ***	-240.49	0.79	-242.37	4.55 *	-221.65	36.89 ***	-240.1	0.02
NDVI_T1	-354.97	1.34	-381.91	53.87 ***	-354.97	0	-357.4	4.85 *	-322.37	65.19 ***	-355.34	0.73
NDVI_T2	-338.93	1.02	-377.54	77.23 ***	-339.37	0.88	-340.96	4.06 *	-300.29	77.27 ***	-338.96	0.06
NDVI_T3	-290.34	46.51 ***	-327.34	74.00 ***	-290.54	0.41	-294	7.32 **	-271.83	37.02 ***	-305.46	30.24 ***
NDVI_T4	-278.88	26.86 ***	-315.82	73.87 ***	-282.25	6.72 **	-280.38	2.99	-259.82	38.12 ***	-288.31	18.85 ***
Fv/Fm_T1	-170.99	4.26 *	-177.14	12.30 **	-172.63	3.27	-186.46	30.93 ***	-189.31	36.63 ***	-171.18	0.39
Fv/Fm_T2	-90.39	1.47	-98.65	16.52 ***	-90.39	0	-137.46	94.14 ***	-76.01	28.75 ***	-90.53	0.29
Fv/Fm_T3	-289.96	3.72	-294.19	8.46 *	-290.88	1.84	-290.27	0.63	-295.61	11.30 ***	-349.32	118.72 ***
Fv/Fm_T4	-352.46	16.23 ***	-365.37	25.82 ***	-352.73	0.53	-357.61	10.30 **	-337.6	29.73 ***	-352.53	0.15
NUE-related traits
UN	-165.62	56.95 ***	-294.26	257.30 ***	-170.29	9.35 **	-166.09	0.95	-126.29	78.64 ***	-166.97	2.7
EN,y	-283.35	6.04 *	-369.07	171.44 ***	-283.83	0.96	-291.34	15.98 ***	-225.25	116.20 ***	-283.61	0.53
CN,y	-174.87	132.08 ***	-194.18	38.62 ***	-175.08	0.42	-174.88	0.02	-165.35	19.03 ***	-284.74	219.75 ***
NUE	-188.61	35.40 ***	-326.48	275.74 ***	-188.61	0	-192.78	8.34 ***	-144.05	89.13 ***	-195.84	14.46 ***
NAb	-14.34	724.82 ***	-21.91	15.14 ***	-15.9	3.12	-35.03	41.39 ***	-11.28	6.11 ***	-35.36	42.04 ***
CAb	-142.69	398.21 ***	-180.68	75.98 ***	-142.69	0	-150.84	16.30 ***	-118.39	48.60 ***	-145.42	5.47 *
NFr	-188.4	33.80 ***	-348.13	319.46 ***	-188.4	0	-189.71	2.61	-72.39	232.03 ***	-203.92	31.03 ***
CFr	-193.28	7.39 **	-380.58	374.60 ***	-193.28	0	-194.13	1.69	-78.95	228.66 ***	-197.25	7.94 **
