## Supplemental Table 6 for "Multi-trait evaluation of a tomato MAGIC population identifies promising lines with improved nitrogen use efficiency (NUE)"

### Sheet: Hoja 1
Table S6. Variance components and narrow-sense heritability (h2) estimates for the evaluated traits under optimal nitrogen (opN; 15 mM) and suboptimal nitrogen (subN; 8 mM) conditions. Variance components were estimated using the multi-treatment mixed model and include treatment-specific additive genetic variance (σ2gt-opN and σ2gt-subN), row variance (σ2r), column variance (σ2c), 2D-spline varia…
Trait	σ2gt-opN	σ2gt-subN	σ2r	σ2c	σ2s	σ2e-opN	σ2e-subN	h2opN	h2subN
Agronomic traits
Ab_FW_T1	29.6158	16.9549	2.11953	0.88767	9.29138	12.433	15.7137	0.8743	0.75908
Ab_DW_T1	0.15969	0.14329	0.01687	0.01052	0.04721	0.09008	0.10893	0.83773	0.79299
Ab_FW_T5	9061.56	2687.1	1064.23	163.67	3603.71	9971.12	7598.29	0.73016	0.51291
Ab_DW_T5	360.79	116.448	29.725	0	48.7357	296.494	222.641	0.78283	0.60775
Rb_FW_T1	0.07613	0.15459	0.07133	0	0.94128	0.37988	0.46135	0.37033	0.49581
Rb_DW_T1	0.00117	0.00139	0.00016	9e-05	0.00074	0.0018	0.00225	0.65505	0.64351
Rb_FW_T5	224.441	182.048	26.7851	0	2009.15	332.426	282.588	0.67088	0.66044
Rb_DW_T5	12.1404	5.10396	0	0	41.212	13.667	12.043	0.72801	0.56083
Plb_FW_T1	31.3327	18.3802	3.01272	0.89491	12.7571	14.6445	19.8114	0.86202	0.73039
Plb_DW_T1	0.17971	0.17153	0.01731	0.01234	0.05632	0.10808	0.1303	0.82884	0.79312
Plb_FW_T5	10103.2	3677.88	1362.04	92.7215	6496.01	11208.6	8847.24	0.73066	0.55577
Plb_DW_T5	461.226	142.514	34.4246	0	211.911	375.517	322.63	0.78594	0.56905
Prod_FW	3575.58	3423.45	45.8919	0	222.52	1053.12	815.894	0.90815	0.92435
Prod_DW	35.6343	35.7218	0.21174	0	3.56258	12.7596	11.6723	0.89126	0.89982
Tb_FW	15046.6	7738.18	1507.52	88.5637	9595.97	13422	10268.3	0.76997	0.69232
Tb_DW	442.261	181.386	26.275	0	52.184	339.491	270.748	0.79248	0.6626
Frw_FW	0.787	0.78619	0.01086	0.00324	0.15925	0.15588	0.17082	0.93814	0.93254
Frw_DW	0.00508	0.00454	0.00013	0	0.00153	0.00256	0.00332	0.85284	0.79989
Frc	618.74	491.61	17.1441	3.52221	78.7263	268.343	205.286	0.87299	0.87713
Hi_FW	0.0037	0.00643	6e-05	0	8e-05	0.0013	0.00224	0.8954	0.89652
Hi_DW	0.00162	0.00321	1e-05	0	6e-05	0.00065	0.00129	0.88191	0.88122
Ri_FW	0.00028	0.00035	5e-05	0	0.00282	0.00035	0.00071	0.71	0.6
Ri_DW	0.0005	0.00064	0	0	0.00196	0.00063	0.0011	0.70517	0.63816
Ra	3.32636	4.50162	1.92416	0.02257	14.7812	11.0961	11.9033	0.47827	0.53628
Rd	0.88636	0.73142	0.12598	0.29907	8.64251	7.26941	8.76328	0.27177	0.20348
Rw	0.21273	0.52608	0.28226	0.00126	1.36902	1.91059	2.06838	0.24831	0.43006
Rca	33.7229	54.2926	29.768	1.50758	237.729	371.502	304.292	0.21174	0.34554
Rdi	0.00051	0.00036	0.00066	7e-05	0.01843	0.00238	0.00249	0.39487	0.30717
Rn	6.22039	8.83032	1.29312	0	14.1037	20.8616	21.7333	0.47694	0.55406
Physiological traits
Chlor_T1	2.99153	5.3492	0.06886	0.12421	5.45719	4.3561	3.50152	0.67568	0.82252
Chlor_T2	5.41117	5.79632	0.90876	0.05758	1.10103	3.99376	3.85226	0.80344	0.81947
Chlor_T3	5.96426	4.78589	0.04976	0.13843	3.76794	5.29492	3.74402	0.77403	0.79539
Chlor_T4	7.58608	7.33859	0.32348	0.17328	9.18773	5.6543	4.56703	0.80315	0.83012
Flv_T1	0.0141	0.02093	0.00213	0.00133	0.11337	0.03165	0.03551	0.57531	0.64193
Flv_T2	0.01365	0.01342	0.00088	0.00077	0.01936	0.01385	0.01523	0.75108	0.7296
Flv_T3	0.0014	0.00275	0.00023	0.00017	0.00612	0.00332	0.00475	0.56229	0.63771
Flv_T4	0.00058	0.00126	0.0001	4e-05	0.00316	0.00124	0.0025	0.58266	0.60291
Ant_T1	0.00049	0.00101	6e-05	1e-05	0.00042	0.00105	0.00118	0.58895	0.72388
Ant_T2	0.00019	0.00019	1e-05	0	1e-05	0.00023	0.00023	0.71368	0.71476
Ant_T3	0.00018	0.00019	0	1e-05	0.00012	0.00025	0.00023	0.68197	0.71003
Ant_T4	0.00021	0.00021	0	0	0.00025	0.00026	0.0004	0.71218	0.61235
NBI_T1	2.60689	5.81623	0	0.1743	15.5908	6.28979	6.35169	0.55859	0.73656
NBI_T2	29.9607	27.4551	0.73256	1.49254	19.9859	20.0312	22.4645	0.81918	0.78731
NBI_T3	14.7863	19.3863	0.09214	1.89533	20.2508	27.1573	21.4502	0.62346	0.73322
NBI_T4	22.0071	20.982	1.32404	0.50522	47.0154	28.1022	27.8255	0.70427	0.69633
NDVI_T1	0.0001	0.00021	2e-05	0	3e-05	0.00043	0.00037	0.42385	0.6353
NDVI_T2	0.00019	0.00015	1e-05	0	6e-05	0.00023	0.00025	0.71407	0.64749
NDVI_T3	0.00015	0.0002	2e-05	0	0.00013	0.0002	0.00031	0.68656	0.65511
NDVI_T4	0.00034	0.00025	2e-05	2e-05	0.00067	0.00029	0.00051	0.78155	0.59325
Fv/Fm_T1	2e-05	1e-05	0.00013	0	0.00018	0.00013	0.00017	0.31594	0.14816
Fv/Fm_T2	3e-05	3e-05	0.00035	0	6e-05	0.00017	0.00013	0.34088	0.42824
Fv/Fm_T3	4e-05	2e-05	1e-05	1e-05	0.00039	0.0002	0.00031	0.39043	0.13643
Fv/Fm_T4	4e-05	7e-05	2e-05	0	0.00019	0.00027	0.00022	0.30917	0.50133
NUE-related traits
UN	12924	4078.62	60.8735	187.365	4071.1	4096.07	3781.72	0.9061	0.76735
EN,y	8282.12	11940.7	409.006	34.7388	307.561	5158.26	6176.29	0.82944	0.85414
CN,y	1e-05	1e-05	0	0	0	1e-05	2e-05	0.69374	0.51664
NUE	1.19289e+06	566253	15395.9	0	67995.6	406015	220743	0.89789	0.88476
NAb	0.11762	0.0143	0.03373	0.00474	0.1473	0.32104	0.16656	0.52599	0.20642
CAb	68.492	18.3752	4.34921	0	17.6149	51.7792	44.8065	0.80051	0.55439
NFr	0.02595	0.01678	0.00013	0	0.00175	0.01021	0.00537	0.88183	0.90176
CFr	8.51001	7.4076	0.05261	0	0.48137	3.37335	2.36215	0.88141	0.90234
