## Supplemental Table 7 for "Multi-trait evaluation of a tomato MAGIC population identifies promising lines with improved nitrogen use efficiency (NUE)"

### Sheet: Sheet 1
Table S7. Phenotypic trait correlations under optimal nitrogen (opN; 15 mM) and suboptimal nitrogen (subN; 8 mM) conditions. Correlations under subN are shown in the lower triangle, whereas correlations under opN are shown in the upper triangle. Traits are ordered according to hierarchical clustering from the correlation opN heatmap.
	Ab_FW_T5	Plb_FW_T5	Tb_FW	Ab_DW_T5	Plb_DW_T5	CAb	Tb_DW	NAb	UN	Chlor_T4	NBI_T4	NDVI_T4	Fv/Fm_T4	Rb_FW_T5	Rb_DW_T5	Ri_DW	Ri_FW	Prod_FW	Hi_FW	Prod_DW	CFr	NUE	NFr	Hi_DW	EN,y	Frc	Frw_FW	Frw_DW	Ra	Rca	Rw	Rn	Rd	Rdi	Flv_T4	CN,y	Ant_T4
Ab_FW_T5	1	0.981908	0.851577	0.831825	0.794904	0.74716	0.767033	0.716368	0.332055	0.103836	0.0287047	0.0270152	0.103483	0.154895	0.232901	-0.105198	-0.147365	0.0220131	-0.227425	0.032628	-0.00289777	-0.0427016	-0.0217271	-0.20953	-0.0774134	-0.000777755	0.0471127	0.072703	0.00318812	-0.070796	-0.0931177	-0.0247128	-0.0128712	0.0605703	0.0282959	-0.22142	-0.201687
Plb_FW_T5	0.952351	1	0.86979	0.857322	0.843467	0.789076	0.794805	0.743862	0.354465	0.144928	0.043946	0.0680813	0.131034	0.318506	0.379317	0.0381484	0.0246112	0.0342329	-0.214407	0.0548272	0.0169673	-0.0246678	-0.00181884	-0.188977	-0.0647724	0.0175709	0.0538756	0.102445	0.0223324	-0.0583116	-0.0667381	0.00620014	-0.0258869	0.0385506	0.0621416	-0.24853	-0.241137
Tb_FW	0.80132	0.81138	1	0.806914	0.789186	0.732871	0.852412	0.706879	0.460858	0.198929	0.113565	0.136119	0.171917	0.312693	0.363663	-0.0320871	-0.0548246	0.492993	0.25404	0.487254	0.464268	0.413609	0.435891	0.258017	0.343329	0.377201	0.288049	0.314762	0.133441	0.0634036	0.0476501	0.0875095	0.0484919	0.073731	0.0370705	-0.227224	-0.307387
Ab_DW_T5	0.772224	0.82915	0.728457	1	0.982441	0.972318	0.957215	0.84703	0.400626	0.257943	0.151017	0.250221	0.148636	0.364274	0.396473	-0.0239143	0.0778761	0.122023	-0.0920172	0.187783	0.142314	0.0700607	0.0998281	-0.0914344	0.0420171	0.194619	0.0170855	0.116971	-0.00579714	-0.00264044	-0.00125938	-0.00340457	0.0139567	0.00638197	0.0808338	-0.398353	-0.344904
Plb_DW_T5	0.73757	0.831847	0.71584	0.959633	1	0.978393	0.951265	0.838756	0.39754	0.272078	0.150409	0.279056	0.190477	0.483789	0.536518	0.127455	0.197871	0.116168	-0.0927948	0.185579	0.140743	0.0718784	0.101422	-0.0849486	0.0417378	0.206388	0.00690127	0.117182	0.0243154	0.0118864	0.0199861	0.0368133	0.0196295	-0.0211738	0.0982203	-0.398445	-0.359287
CAb	0.670036	0.769543	0.645685	0.935327	0.969578	1	0.935457	0.826461	0.369887	0.269137	0.15463	0.293752	0.149399	0.436707	0.470537	0.0647791	0.182629	0.0959437	-0.096394	0.16455	0.119587	0.0459011	0.0768739	-0.105304	0.0243693	0.189107	0.00737503	0.113237	0.0216604	0.0233273	0.0250032	0.027666	0.0305405	-0.0180751	0.10174	-0.404133	-0.357459
Tb_DW	0.6708	0.722693	0.831685	0.904855	0.876954	0.8557	1	0.812876	0.432901	0.257962	0.150632	0.286915	0.167916	0.381861	0.410105	-0.0363414	0.0659967	0.33099	0.136803	0.409008	0.364677	0.308652	0.335746	0.149791	0.27072	0.383143	0.0960808	0.233461	0.0390333	0.0336034	0.0181536	0.0244226	0.0747452	0.0112155	0.0837378	-0.396037	-0.354768
NAb	0.688223	0.691922	0.580752	0.734352	0.717885	0.673023	0.618422	1	0.376457	0.252366	0.153552	0.248479	0.191554	0.309422	0.376961	0.0148034	0.0883874	0.0984552	-0.0752935	0.18403	0.121528	0.0961294	0.123915	-0.0572955	0.035591	0.145161	0.0134101	0.143152	-0.00847297	-0.00398829	0.0115781	-0.00939369	0.0142496	0.0236479	0.0556936	-0.328981	-0.29702
UN	0.298621	0.32851	0.355843	0.381546	0.373854	0.380845	0.411316	0.432161	1	0.245655	0.112735	0.073223	0.0592274	0.245018	0.18075	-0.02056	0.0334962	0.316533	0.206945	0.313283	0.31251	0.275416	0.281339	0.190118	-0.0248047	0.286735	0.0887545	0.106947	0.239823	0.198717	0.248624	0.197802	-0.032003	0.0726348	0.135804	-0.082094	-0.285977
Chlor_T4	-0.061197	-0.0178133	0.0778646	0.0146418	0.0692823	0.0877992	0.083378	0.113453	0.162138	1	0.870945	0.579761	0.320311	0.311878	0.261787	0.192155	0.17711	0.184705	0.118365	0.217634	0.185915	0.1777	0.198067	0.129228	0.0963456	0.125213	0.0920356	0.122084	0.00480906	0.0574312	0.132825	0.0620265	-0.0360257	-0.077819	0.0970908	-0.169557	-0.862882
NBI_T4	-0.0632576	-0.0489296	0.0163989	-0.00197827	0.0117467	0.0137157	0.0329807	0.118704	0.00710973	0.795938	1	0.51617	0.207033	0.143314	0.101293	0.0667673	0.0526341	0.16665	0.115332	0.173648	0.150303	0.119886	0.141196	0.107221	0.106229	0.0818434	0.102299	0.110246	-0.0630889	0.000737089	0.0971495	0.0529929	-0.0881025	-0.120134	-0.355989	-0.168011	-0.755641
NDVI_T4	-0.178822	-0.119606	-0.000254833	0.0484403	0.0813944	0.118449	0.134209	0.0318595	-0.0300273	0.623063	0.540114	1	0.404664	0.295094	0.26931	0.226798	0.293499	0.158896	0.156435	0.21307	0.201393	0.21263	0.221163	0.179914	0.203282	0.152073	0.0776912	0.193824	0.0161152	0.0869472	-0.0516086	-0.102278	0.2576	0.0839164	0.0447839	-0.212039	-0.617952
Fv/Fm_T4	-0.00454765	0.00637421	0.153288	0.054101	0.0636607	0.0699066	0.139296	0.0959137	-0.127732	0.462283	0.316985	0.486285	1	0.258975	0.311364	0.289267	0.169203	0.134948	0.0955105	0.120341	0.116083	0.0994104	0.110319	0.0713562	0.0975997	0.119794	0.0852248	0.0500174	0.0310727	-0.0231258	-0.0552041	-0.0699136	0.103349	0.0978806	0.170157	-0.0832661	-0.287743
Rb_FW_T5	0.337544	0.493768	0.384769	0.479704	0.596605	0.578872	0.433913	0.389452	0.196146	0.143881	0.0563332	0.126439	0.165891	1	0.868513	0.767028	0.846653	0.114013	0.0473492	0.180376	0.154759	0.142165	0.156941	0.0960338	0.0941642	0.182937	0.0226758	0.148153	0.110761	0.0417408	0.112711	0.17069	-0.0198128	-0.104688	0.183765	-0.216597	-0.340467
Rb_DW_T5	0.363138	0.49811	0.398317	0.499481	0.644544	0.615378	0.442611	0.421311	0.202522	0.160561	0.0541493	0.117937	0.179901	0.868819	1	0.863924	0.729717	0.0936217	0.0149773	0.155034	0.131983	0.118877	0.132809	0.058092	0.0888643	0.166122	0.0247265	0.147283	0.117852	0.039683	0.0938588	0.194113	-0.0114129	-0.121851	0.19178	-0.184008	-0.294002
Ri_DW	-0.0287578	0.115993	-0.0660248	0.0389489	0.205783	0.184405	-0.0558178	0.0876814	0.0313826	0.141009	0.0857969	0.131884	0.10841	0.671305	0.81678	1	0.81432	-0.106648	-0.0980022	-0.0649225	-0.0642346	-0.0519086	-0.0533534	-0.034436	-0.0650937	-0.0446202	-0.0476431	0.0436986	0.138802	0.0718237	0.105894	0.171974	0.014704	-0.0940811	0.176726	-0.0351816	-0.205027
Ri_FW	0.024099	0.196362	0.00205239	0.225072	0.36036	0.36708	0.13825	0.192436	0.122998	0.141329	0.0793477	0.180628	0.0760357	0.865768	0.775243	0.810267	1	-0.106935	-0.0709182	-0.0372915	-0.0508137	-0.044448	-0.0400183	-0.0233483	-0.0515748	-0.00701458	-0.0852086	0.0724028	0.0662013	0.0282084	0.0587884	0.109642	-0.0177133	-0.0968882	0.178417	-0.109155	-0.193552
Prod_FW	0.052684	0.0540899	0.578751	0.104327	0.0899722	0.0781468	0.443771	-0.0107828	0.206195	0.118198	0.0682668	0.153998	0.223491	-0.0457467	-0.0343456	-0.260215	-0.269719	1	0.946516	0.930294	0.942418	0.90944	0.922876	0.884713	0.833677	0.722347	0.560988	0.524666	0.238355	0.217765	0.194669	0.12411	0.157665	0.101883	-0.00162194	-0.0305544	-0.226969
Hi_FW	-0.202856	-0.191119	0.34744	-0.0748152	-0.0802177	-0.0627025	0.276211	-0.165427	0.155436	0.15226	0.0787695	0.220746	0.213539	-0.114863	-0.105997	-0.24371	-0.25068	0.927514	1	0.897785	0.918554	0.905284	0.911123	0.945128	0.859575	0.69413	0.519657	0.512174	0.210762	0.222484	0.189573	0.115604	0.169003	0.0630629	-0.00816816	-0.0116963	-0.132489
Prod_DW	0.0658144	0.0889461	0.570415	0.144733	0.139006	0.121728	0.502585	-0.00669695	0.214107	0.162215	0.0640626	0.178385	0.235475	0.0294973	0.0258215	-0.22371	-0.200768	0.937715	0.891242	1	0.979065	0.958188	0.965661	0.934681	0.910943	0.723583	0.440138	0.579388	0.208994	0.188859	0.160059	0.108584	0.174544	0.0678264	0.0333929	-0.14199	-0.238439
CFr	0.0434756	0.0661049	0.550723	0.125283	0.119361	0.102669	0.489341	-0.017163	0.225403	0.16938	0.0752149	0.214227	0.223695	0.017478	0.0106117	-0.236791	-0.209997	0.921267	0.891929	0.978977	1	0.959383	0.961281	0.941466	0.901903	0.7336	0.450222	0.542976	0.208617	0.194243	0.167601	0.126463	0.172832	0.0598616	0.0242569	-0.0939675	-0.225153
NUE	0.0298111	0.0583152	0.521963	0.0929949	0.0913358	0.0819801	0.450299	-0.00769507	0.210999	0.177276	0.0760392	0.248151	0.260079	0.00975804	-0.00109952	-0.236225	-0.213878	0.886782	0.872122	0.931322	0.965175	1	0.989726	0.949432	0.902817	0.713436	0.431989	0.562292	0.201192	0.174178	0.149456	0.15521	0.166953	0.0168696	0.0692015	0.0234564	-0.215882
NFr	0.0212522	0.0454741	0.516075	0.0855662	0.0838619	0.0730777	0.443405	-0.0153368	0.224328	0.174431	0.078282	0.248374	0.240697	-0.0127877	-0.00520266	-0.237786	-0.224046	0.892723	0.880058	0.927791	0.964998	0.994805	1	0.939099	0.899695	0.717598	0.451452	0.568337	0.190369	0.179813	0.155811	0.126827	0.170049	0.0253827	0.0643259	0.0141579	-0.233405
Hi_DW	-0.128054	-0.101971	0.396355	-0.0516622	-0.0479008	-0.0547612	0.302759	-0.149998	0.147475	0.165973	0.0584557	0.217493	0.230814	-0.0448554	-0.0473294	-0.195033	-0.20699	0.899827	0.947817	0.94582	0.940997	0.922844	0.9206	1	0.919273	0.684274	0.420565	0.545274	0.186819	0.195221	0.163007	0.121637	0.177104	0.0226532	0.00772598	-0.0778552	-0.141337
EN,y	-0.000120135	0.0234188	0.498336	0.0905966	0.0865958	0.0675013	0.434543	-0.0929904	-0.0401472	0.115682	0.0620187	0.184656	0.251933	0.0187279	0.0171553	-0.215916	-0.205648	0.880505	0.869627	0.944716	0.927646	0.896246	0.888412	0.930499	1	0.631553	0.421169	0.578266	0.121358	0.104067	0.0466788	0.0630153	0.173649	0.0104993	-0.0393937	-0.131655	-0.128049
Frc	0.0640113	0.120909	0.478566	0.249685	0.268933	0.269732	0.509067	0.111218	0.251484	0.0962133	0.040587	0.1775	0.176612	0.054293	0.0887601	-0.163146	-0.133381	0.69665	0.678012	0.755256	0.741934	0.717149	0.71593	0.726612	0.710863	1	-0.0706681	-0.0329121	0.0749184	0.0720937	0.0360853	0.0327209	0.140295	0.0176142	0.0268968	-0.0661229	-0.13728
Frw_FW	-0.000341545	-0.077288	0.293703	-0.0954073	-0.129881	-0.126871	0.1045	-0.101163	0.00508147	0.0896923	0.0774578	0.0745356	0.201046	-0.0521163	-0.0627998	-0.15362	-0.184914	0.613103	0.600355	0.489044	0.4808	0.465561	0.476613	0.494347	0.483831	-0.0329055	1	0.834601	0.186912	0.218217	0.237567	0.101416	0.0372943	0.0841408	0.00422767	0.0403529	-0.180425
Frw_DW	0.0751169	0.0312082	0.342985	0.0353307	0.00762082	0.00390231	0.253479	-0.0296301	0.0773689	0.156117	0.0947777	0.126535	0.195675	0.0547264	0.0451388	-0.0976496	-0.0778009	0.57705	0.570941	0.570202	0.549331	0.536763	0.543692	0.550989	0.569636	0.0110186	0.896503	1	0.152511	0.168398	0.206846	0.112189	0.0459694	0.025299	0.0125409	-0.124855	-0.202152
Ra	-0.0721407	-0.0416336	0.0471708	-0.0731187	-0.0761745	-0.0673572	-0.0314658	0.0218481	0.34675	0.0901952	0.00912851	-0.10692	-0.0884805	0.0850469	0.0934586	0.138815	0.110585	0.151926	0.149705	0.114108	0.0881339	0.0429093	0.057527	0.119243	0.0398349	0.0388691	0.126787	0.110508	1	0.74134	0.550301	0.482439	0.478366	0.503753	0.171239	0.055495	-0.0671969
Rca	-0.148597	-0.131695	0.0298184	-0.102481	-0.0868873	-0.0939118	-0.011717	-0.00346548	0.299159	0.215665	0.10811	0.083636	0.0401439	0.0793934	0.10282	0.165458	0.110525	0.206521	0.237949	0.200418	0.166486	0.109003	0.116254	0.212432	0.106683	0.134404	0.146508	0.139015	0.773791	1	0.68476	0.240193	0.545503	0.380165	0.150181	-0.0986056	-0.0682695
Rw	-0.0328766	0.00333035	0.12006	0.0343379	0.031787	0.0437245	0.11898	0.0727228	0.260383	0.105702	0.0256535	0.0710668	0.0183926	0.154396	0.148715	0.130438	0.146838	0.23746	0.233621	0.215953	0.181245	0.13894	0.144805	0.207365	0.136962	0.160035	0.117549	0.128644	0.6321	0.674612	1	0.503493	-0.0661034	0.15947	0.0749806	0.000227099	-0.192204
Rn	-0.0245283	0.00410822	0.0502855	0.0185196	0.0298737	0.0284448	0.0638444	0.0788694	0.285906	0.0817044	0.0223919	-0.137352	-0.062962	0.0579378	0.063519	0.0318997	0.0891808	0.0927642	0.107595	0.0903775	0.068523	0.022703	0.0424254	0.0871912	0.0120611	0.0832346	-0.0158989	0.00429649	0.624237	0.43955	0.519559	1	-0.244498	-0.310228	-0.003912	0.172106	-0.102299
Rd	-0.150596	-0.173339	-0.176744	-0.231802	-0.242573	-0.268297	-0.250425	-0.102089	-0.00515987	0.119255	0.136833	0.003981	-0.0316687	-0.0166363	0.0263647	0.193591	0.0564926	-0.0935614	-0.075304	-0.0858096	-0.0946619	-0.123984	-0.125517	-0.0654414	-0.0933467	-0.12918	0.0211417	0.0274457	0.423197	0.498985	0.0838224	-0.117426	1	0.474251	0.138562	-0.13378	0.0522754
Rdi	-0.163834	-0.164832	-0.046852	-0.116827	-0.160269	-0.100437	-0.0626227	-0.135957	0.117438	-0.090035	-0.193766	-0.000633278	0.00855647	-0.125521	-0.151176	-0.0963555	-0.103434	0.179177	0.199504	0.131363	0.131973	0.120626	0.117771	0.153242	0.115629	0.030575	0.199802	0.154332	0.392794	0.297846	0.28718	-0.222442	0.257968	1	0.17639	-0.075645	0.0427184
Flv_T4	0.0605137	0.0831267	0.107812	0.0181684	0.0650782	0.10381	0.0550286	-0.0171557	0.178719	0.141041	-0.452688	0.00345306	0.152701	0.126213	0.164075	0.0722627	0.0646759	0.057455	0.0840493	0.121384	0.111238	0.132093	0.124641	0.137802	0.068172	0.0329366	0.0486789	0.108512	0.114981	0.119829	0.126901	0.0916899	-0.0363161	0.138598	1	0.0680109	-0.0476859
CN,y	-0.038918	-0.0657258	-0.147977	-0.273943	-0.275613	-0.276441	-0.321589	-0.0959858	-0.126404	-0.0351399	-0.063371	-0.101733	-0.0423636	-0.129529	-0.183711	-0.0936619	-0.176841	-0.173668	-0.192671	-0.204197	-0.128011	0.0129048	0.00579451	-0.174547	-0.198651	-0.212513	-0.0737092	-0.157434	-0.175345	-0.210201	-0.19735	-0.201634	-0.0493462	-0.0232042	0.0946438	1	0.128637
Ant_T4	0.00859263	-0.00818099	-0.114188	-0.0563523	-0.0720445	-0.0806147	-0.118098	-0.120115	-0.130404	-0.847631	-0.724612	-0.65639	-0.487289	-0.108469	-0.0890527	-0.0345082	-0.0763673	-0.123036	-0.137333	-0.164786	-0.17789	-0.188085	-0.180718	-0.163907	-0.126754	-0.0955265	-0.115456	-0.183478	-0.0842764	-0.19071	-0.101162	-0.068114	-0.0759452	0.0432764	-0.0313348	0.0214985	1
