## Supplemental Table 8 for "Multi-trait evaluation of a tomato MAGIC population identifies promising lines with improved nitrogen use efficiency (NUE)"

### Sheet: Sheet 1
Table S8. Empirical genotypic trait correlations based on best linear unbiased predictions (BLUPs) under optimal nitrogen (opN; 15 mM) and suboptimal nitrogen (subN; 8 mM) conditions. Correlations under subN are shown in the lower triangle, whereas correlations under opN are shown in the upper triangle. Traits are ordered according to hierarchical clustering from the correlation opN heatmap.
	Ab_FW_T5	Plb_FW_T5	Tb_FW	Ab_DW_T5	Plb_DW_T5	CAb	Tb_DW	NAb	UN	Chlor_T4	NBI_T4	NDVI_T4	Fv/Fm_T4	Rb_FW_T5	Rb_DW_T5	Ri_DW	Ri_FW	Prod_FW	Hi_FW	Prod_DW	CFr	NUE	NFr	Hi_DW	EN,y	Frc	Frw_FW	Frw_DW	Ra	Rca	Rw	Rn	Rd	Rdi	Flv_T4	CN,y	Ant_T4
Ab_FW_T5	1	0.987491	0.842895	0.849855	0.808077	0.760094	0.777246	0.739492	0.293336	0.0573645	-0.0360671	0.0551095	0.130891	0.121404	0.172143	-0.226251	-0.274282	0.0395342	-0.207481	0.0466824	0.0175536	-0.0309737	-0.01028	-0.204116	-0.0486529	-0.00144068	0.0638046	0.0675831	-0.108965	-0.196213	-0.211386	-0.0245275	-0.110042	-0.104483	0.0515981	-0.158278	-0.177596
Plb_FW_T5	0.955446	1	0.861303	0.871811	0.851145	0.798833	0.804837	0.763474	0.31721	0.0714931	-0.0366421	0.0762654	0.161481	0.258412	0.300336	-0.104617	-0.141834	0.0570772	-0.189201	0.0695172	0.0398524	-0.010917	0.0114802	-0.184169	-0.0339217	0.0202142	0.0746773	0.0956959	-0.0764626	-0.170754	-0.167644	-0.00122841	-0.113566	-0.0965038	0.0678704	-0.179065	-0.193018
Tb_FW	0.772997	0.776778	1	0.798836	0.779853	0.732753	0.856023	0.70581	0.437841	0.135308	0.0555791	0.139366	0.213718	0.281244	0.295301	-0.153007	-0.18686	0.524966	0.296659	0.516155	0.499571	0.439532	0.462872	0.283664	0.403454	0.402726	0.315988	0.328687	0.12658	0.0318065	0.0456819	0.161593	0.00711756	-0.0797483	0.0183927	-0.173118	-0.256888
Ab_DW_T5	0.711555	0.787429	0.656845	1	0.980792	0.967439	0.951767	0.845925	0.3955	0.217575	0.107417	0.230381	0.144334	0.29733	0.337251	-0.120414	-0.0340361	0.129735	-0.0859721	0.174043	0.137885	0.0524774	0.0865124	-0.106277	0.0405068	0.177958	0.0367973	0.0976918	-0.117061	-0.149218	-0.119182	-0.0586545	-0.0885222	-0.0754031	0.0388261	-0.339687	-0.32267
Plb_DW_T5	0.672509	0.777551	0.629123	0.956495	1	0.976984	0.946955	0.827709	0.399194	0.211208	0.0945055	0.240339	0.171828	0.430136	0.482157	0.031267	0.0965045	0.125752	-0.0857268	0.170695	0.140292	0.0531738	0.0881605	-0.102883	0.0336488	0.190058	0.0281402	0.0959236	-0.0502253	-0.0962485	-0.0801518	-0.028098	-0.0353628	-0.0476415	0.044158	-0.333978	-0.31431
CAb	0.587997	0.6992	0.538302	0.92752	0.964659	1	0.931414	0.819254	0.378551	0.242888	0.13762	0.264333	0.138646	0.385973	0.424235	-0.0200134	0.0795852	0.10624	-0.0911418	0.15274	0.119458	0.0247663	0.0643821	-0.118646	0.019235	0.177357	0.0259633	0.0903	-0.0375247	-0.0782643	-0.0616647	-0.0046236	-0.0299339	-0.0384208	0.0310587	-0.360462	-0.338626
Tb_DW	0.615482	0.67736	0.814779	0.880273	0.857148	0.824989	1	0.805392	0.447783	0.223038	0.120486	0.255047	0.154183	0.327147	0.356806	-0.129489	-0.0402658	0.350501	0.15398	0.4064	0.372891	0.301161	0.333793	0.146102	0.280771	0.3852	0.124281	0.22672	-0.00551707	-0.0467574	-0.0212506	0.0120075	0.0222723	-0.0432211	0.0270612	-0.339834	-0.332014
NAb	0.522091	0.532769	0.37907	0.652712	0.636381	0.567704	0.494783	1	0.359429	0.229466	0.117411	0.213703	0.229023	0.267993	0.309599	-0.0824223	-0.000363439	0.116082	-0.0660809	0.170892	0.121806	0.0749054	0.107581	-0.080301	0.0482585	0.121226	0.0653822	0.141182	-0.059056	-0.106501	-0.055127	-0.026953	-0.12817	-0.0177489	0.0452041	-0.2807	-0.292506
UN	0.21798	0.252551	0.29745	0.342343	0.363923	0.361481	0.388848	0.375606	1	0.111297	-0.0213562	0.122045	0.059065	0.258876	0.164469	-0.0637632	0.0504437	0.336686	0.238033	0.340467	0.340467	0.318418	0.307404	0.215906	0.0639218	0.31267	0.10019	0.146542	0.229905	0.165529	0.182975	0.17984	0.0112037	0.0449915	0.13949	-0.0858404	-0.188677
Chlor_T4	-0.186754	-0.165595	-0.0516309	-0.127448	-0.122474	-0.0984003	-0.0456005	-0.0575873	-0.0349458	1	0.885675	0.684734	0.352125	0.156438	0.128746	0.0588142	0.0811185	0.179615	0.130603	0.203207	0.167404	0.153029	0.192515	0.128282	0.103145	0.170053	0.0610202	0.0816785	-0.0792641	0.0240239	0.0593687	-0.0314139	0.00846695	-0.0759024	0.0756719	-0.115001	-0.873958
NBI_T4	-0.156313	-0.146964	-0.0333098	-0.105078	-0.151923	-0.14552	-0.0584689	-0.0269476	-0.1435	0.793803	1	0.622657	0.318681	0.0470799	0.0195723	-0.00895921	0.00977484	0.174765	0.142003	0.194362	0.162864	0.118773	0.165241	0.137678	0.141362	0.154238	0.0630775	0.0827698	-0.0217586	0.0642312	0.0953188	-0.0120003	0.0483576	-0.0130638	-0.337352	-0.121444	-0.773703
NDVI_T4	-0.253263	-0.217414	-0.0540388	-0.0781466	-0.0822317	-0.0466748	0.0393363	-0.082868	-0.0851438	0.70079	0.600785	1	0.346691	0.185978	0.164499	0.11551	0.129198	0.148443	0.126188	0.196047	0.192841	0.178201	0.204959	0.163272	0.140126	0.130663	0.0901737	0.189405	-0.0976769	0.0180812	-0.0432583	-0.143268	0.143402	0.0540077	-0.000389923	-0.196521	-0.700131
Fv/Fm_T4	-0.0616431	-0.107609	0.0732085	-0.105507	-0.115755	-0.126261	0.0105608	0.0462185	-0.0828494	0.480906	0.319311	0.424333	1	0.33421	0.30552	0.267624	0.220187	0.16142	0.094969	0.130319	0.135229	0.127127	0.128256	0.0672123	0.105539	0.0934937	0.198711	0.128974	0.0645037	0.0770658	0.0625479	-0.0869317	0.0705893	0.137817	0.0274281	0.0565499	-0.325356
Rb_FW_T5	0.262301	0.380848	0.24103	0.366702	0.501383	0.459123	0.294993	0.256886	0.202952	0.0657434	0.0070513	0.0466121	0.0948963	1	0.896853	0.766991	0.805403	0.148601	0.0774903	0.161625	0.156185	0.136211	0.149234	0.0668539	0.0736078	0.186413	0.0605769	0.119661	0.211522	0.135433	0.167746	0.136649	0.0686555	0.0632012	0.117504	-0.0773481	-0.168534
Rb_DW_T5	0.287248	0.384353	0.238652	0.395257	0.557243	0.499607	0.306655	0.356841	0.252521	-0.00600363	-0.083583	-0.0381353	0.0521903	0.869631	1	0.845389	0.714078	0.0839954	0.00722526	0.125738	0.121365	0.0990685	0.113392	0.0277023	0.0616104	0.144186	0.0292403	0.115777	0.215495	0.129741	0.113317	0.161288	0.0906669	-0.00819027	0.106993	-0.0459327	-0.174889
Ri_DW	-0.120446	-0.01506	-0.21496	-0.0890701	0.0820242	0.0511284	-0.203418	-0.00801922	0.0488035	0.074256	0.0278398	0.0453185	0.0330197	0.666384	0.783663	1	0.836811	-0.127758	-0.104168	-0.0998535	-0.0874509	-0.0739434	-0.0752412	-0.0544625	-0.10002	-0.0688956	-0.0525734	0.00901863	0.225582	0.212161	0.150479	0.114646	0.129199	0.0499504	0.104718	0.0835644	-0.0673068
Ri_FW	-0.110355	0.0240243	-0.196309	0.0848477	0.241447	0.246179	-0.0309094	0.0860002	0.121832	0.0960967	0.0332733	0.126478	0.0360138	0.844976	0.771881	0.828007	1	-0.133091	-0.0828964	-0.0996221	-0.0949551	-0.090959	-0.0985748	-0.0690119	-0.116721	-0.0321391	-0.104045	-0.0149919	0.188243	0.229749	0.221177	0.0550758	0.0884132	0.12276	0.12113	-0.0885463	-0.0336495
Prod_FW	0.0320063	0.0345044	0.598953	0.0951905	0.0784548	0.0593063	0.493884	-0.0846529	0.201506	0.0862024	0.0686833	0.14295	0.204613	-0.119716	-0.127402	-0.322813	-0.348546	1	0.950699	0.939263	0.948847	0.912747	0.928353	0.892008	0.871266	0.744587	0.583048	0.55748	0.305999	0.256422	0.311107	0.232074	0.164192	0.0104785	-0.0416047	-0.0326785	-0.228858
Hi_FW	-0.222258	-0.217718	0.36172	-0.0840794	-0.0957107	-0.0796837	0.321117	-0.211234	0.150277	0.133372	0.092297	0.196032	0.201011	-0.208022	-0.201923	-0.291513	-0.315383	0.939267	1	0.907906	0.92609	0.908329	0.918166	0.950007	0.887262	0.716084	0.543996	0.546958	0.311533	0.28459	0.353275	0.238675	0.17366	0.00963078	-0.0596096	-0.026615	-0.147668
Prod_DW	0.0597385	0.0701173	0.586507	0.122758	0.109431	0.0816169	0.531785	-0.069236	0.227746	0.128913	0.0755881	0.16421	0.212017	-0.0938277	-0.0958496	-0.299512	-0.313034	0.946402	0.892687	1	0.982305	0.950828	0.966129	0.936626	0.926517	0.739496	0.482307	0.609568	0.304459	0.26609	0.31542	0.221666	0.186107	0.00210868	-0.0605863	-0.124253	-0.248524
CFr	0.0352423	0.0445498	0.566127	0.102231	0.0821342	0.0550974	0.513091	-0.0803685	0.23112	0.142892	0.102079	0.185085	0.18142	-0.119239	-0.121949	-0.313284	-0.332198	0.93666	0.89663	0.983097	1	0.957316	0.964444	0.943377	0.924702	0.744382	0.491243	0.580966	0.315046	0.284937	0.323672	0.240875	0.198341	-0.00438124	-0.061847	-0.0782655	-0.223923
NUE	-0.00524094	0.0125385	0.523926	0.0437466	0.0267303	0.00690964	0.453032	-0.109524	0.250258	0.134535	0.0852207	0.18802	0.203414	-0.119631	-0.136401	-0.308834	-0.325596	0.913007	0.887834	0.940383	0.961785	1	0.98386	0.942527	0.917004	0.726199	0.462706	0.584471	0.29839	0.2748	0.314401	0.235767	0.199713	-0.0171062	0.0155876	0.0516063	-0.207307
NFr	-0.00394282	0.0113345	0.525283	0.0442869	0.0296131	0.00640225	0.453276	-0.0997373	0.237086	0.150285	0.104569	0.204111	0.184645	-0.149324	-0.135371	-0.303186	-0.34	0.91712	0.892005	0.940142	0.968034	0.987772	1	0.941896	0.91583	0.738194	0.48197	0.591522	0.292731	0.262527	0.306988	0.226872	0.207784	-0.0298445	-0.0123043	0.0360354	-0.24107
Hi_DW	-0.13577	-0.127538	0.411886	-0.0729854	-0.0885748	-0.0979763	0.337883	-0.207229	0.154934	0.157893	0.10073	0.20537	0.224752	-0.18931	-0.191335	-0.274546	-0.320491	0.916763	0.951271	0.944611	0.943056	0.931194	0.931945	1	0.929617	0.701035	0.45828	0.578655	0.31198	0.305518	0.355084	0.242748	0.205988	-0.0141674	-0.0761192	-0.0692792	-0.152387
EN,y	-0.0154112	-0.0089952	0.514593	0.0631676	0.0386527	0.0142162	0.461503	-0.167731	0.00586828	0.0977543	0.0931518	0.14943	0.20295	-0.115597	-0.133707	-0.307808	-0.317822	0.909286	0.890388	0.94817	0.933104	0.90723	0.899546	0.938244	1	0.668458	0.473993	0.606276	0.256255	0.263271	0.26981	0.195447	0.204201	-0.0429214	-0.110318	-0.106074	-0.138721
Frc	0.0188636	0.0837355	0.480662	0.224408	0.238783	0.237443	0.53207	0.0213126	0.251205	0.103817	0.0845421	0.177831	0.140049	-0.0134461	-0.0303727	-0.245392	-0.196026	0.718028	0.692607	0.758922	0.749919	0.74009	0.73697	0.739365	0.733321	1	-0.0139981	0.0191323	0.131498	0.14715	0.123256	0.0912102	0.163216	-0.00259496	-0.0283716	-0.0532532	-0.184846
Frw_FW	0.0112684	-0.0820819	0.314197	-0.124882	-0.166243	-0.163044	0.117791	-0.156544	-0.010824	0.0496618	0.0510852	0.0445839	0.201497	-0.142722	-0.13289	-0.196673	-0.271966	0.622447	0.602861	0.504452	0.498826	0.477122	0.492015	0.506313	0.504564	-0.00408649	1	0.850835	0.273006	0.208771	0.344946	0.209924	0.0346619	0.0126938	-0.0283534	0.0222203	-0.149301
Frw_DW	0.0802769	0.00757587	0.352168	-0.033493	-0.0747991	-0.079068	0.230792	-0.137156	0.0643764	0.120397	0.0806497	0.0866056	0.204382	-0.0864428	-0.0628804	-0.15738	-0.195981	0.603539	0.583863	0.588482	0.569216	0.547303	0.557267	0.568903	0.583222	0.0445008	0.902231	1	0.270299	0.219145	0.3976	0.223429	0.0407787	-0.0165679	-0.0792494	-0.129812	-0.173672
Ra	-0.0722939	-0.0500849	0.069719	-0.119682	-0.0937787	-0.106607	-0.0406324	0.0796563	0.305466	0.0375976	0.0442982	0.0430486	-0.0489723	0.132207	0.108195	0.137699	0.15567	0.146738	0.144628	0.117759	0.0964376	0.0677056	0.0854973	0.123855	0.0577948	0.0328072	0.157936	0.132189	1	0.78914	0.602369	0.658264	0.532735	0.158876	-0.0884039	0.0199833	0.0688102
Rca	-0.169683	-0.155808	0.0180343	-0.178213	-0.135503	-0.153399	-0.0490592	-0.0375704	0.301861	0.177224	0.116508	0.170185	0.0760705	0.081742	0.0584807	0.135419	0.0929813	0.207175	0.228746	0.205089	0.1886	0.159869	0.157201	0.219207	0.136564	0.130658	0.151104	0.136007	0.77288	1	0.657208	0.382948	0.599207	0.192781	-0.0319376	-0.127725	0.011376
Rw	-0.0154545	0.04363	0.181305	0.0646907	0.121628	0.127887	0.205056	0.122161	0.297298	0.102153	-0.0327838	0.159656	0.099244	0.216723	0.158498	0.0789893	0.153218	0.279025	0.260801	0.280274	0.241819	0.203226	0.196386	0.253541	0.196952	0.260408	0.0921684	0.0896994	0.616596	0.710672	1	0.522493	0.038504	0.0372739	-0.0701328	-0.0766595	-0.0806813
Rn	0.0299652	0.0504839	0.140951	0.0131137	0.0365945	0.0244984	0.0986904	0.242483	0.350345	0.0326551	-0.00680427	-0.0459033	0.031506	0.110934	0.102729	0.0223206	0.10718	0.152934	0.148486	0.138032	0.113933	0.080304	0.104184	0.126163	0.0423997	0.109865	0.048041	0.0378253	0.706074	0.454771	0.552484	1	-0.00653641	-0.366972	-0.0997011	0.110584	0.0353984
Rd	-0.15353	-0.177638	-0.171457	-0.328459	-0.346449	-0.397417	-0.326835	-0.252139	-0.120761	0.175072	0.277296	0.123012	-0.0500026	-0.0467202	-0.05332	0.187684	0.03134	-0.0840114	-0.0601329	-0.0670197	-0.048812	-0.0580364	-0.0493514	-0.023184	-0.0444087	-0.139942	0.0470852	0.076049	0.407469	0.489603	0.00584199	-0.0646791	1	0.305537	-0.012124	-0.0242693	0.0168185
Rdi	-0.22032	-0.201332	-0.0491652	-0.147546	-0.139029	-0.081485	-0.0388917	-0.275709	0.0602319	-0.075312	-0.112855	0.0431939	-0.0598227	-0.088361	-0.164336	-0.0887201	-0.0571971	0.210301	0.223385	0.185231	0.170063	0.150945	0.143262	0.191211	0.184691	0.0939344	0.228685	0.205747	0.344741	0.403531	0.40646	-0.151381	0.244388	1	0.0166682	-0.164546	0.119332
Flv_T4	0.0486774	0.0541844	0.0266058	-0.0247085	0.0476786	0.0672884	0.0116635	-0.041499	0.139897	0.093291	-0.493387	-0.0336233	0.16444	0.111419	0.144472	0.0449514	0.0584464	0.00956913	0.0179247	0.0442983	0.016081	0.0372224	0.0273585	0.0374721	-0.0280412	-0.0277382	0.0191348	0.0565096	-0.0157376	0.0521044	0.217587	0.105461	-0.218285	0.015287	1	0.12682	-0.0365742
CN,y	-0.00375821	-0.0339526	-0.159054	-0.302375	-0.297598	-0.313384	-0.3686	-0.0924381	-0.0729863	0.0771327	-0.0147938	-0.0703903	-0.020874	-0.138733	-0.107426	0.0198066	-0.179973	-0.211596	-0.228262	-0.226702	-0.170042	-0.0508948	-0.0491577	-0.205735	-0.258182	-0.199746	-0.120083	-0.195348	-0.131135	-0.0575823	-0.1548	-0.18425	0.159052	-0.018603	0.19583	1	0.0677634
Ant_T4	0.14615	0.15916	0.0205794	0.108052	0.157212	0.132479	0.0245705	0.0480488	0.0157532	-0.85997	-0.731833	-0.721169	-0.471775	0.0617761	0.132119	0.085902	0.0378079	-0.0954598	-0.123928	-0.138468	-0.157104	-0.151564	-0.163572	-0.165864	-0.0998729	-0.113573	-0.0582328	-0.115057	-0.0593672	-0.143245	-0.111827	-0.0684159	-0.131652	0.0768971	-0.0108236	-0.0956335	1
