## Supplemental Table 9 for "Multi-trait evaluation of a tomato MAGIC population identifies promising lines with improved nitrogen use efficiency (NUE)"

### Sheet: Sheet1
Table S9. Prediction uncertainty and reliability of BLUPs for the evaluated traits under optimal (opN; 15 mM) and suboptimal (subN; 8 mM) N conditions. Mean BLUPs and their standard errors (SE) were estimated for each trait from Equation (1). For general performance, uncertainty was expressed as relative SE (rSE). For treatment-specific BLUPs, prediction error variance (PEV) and reliability were …
Trait	general-BLUP	general-SE	general-rSE	opN-BLUP	opN-SE	opNN-PEV	opN reliability	subN-BLUP	subN-SE	subN-PEV	subN reliability
Agronomic traits
Ab_FW_T1	14.775	1.473	0.476	14.803	2.025	4.133	0.86	14.747	2.038	4.18	0.753
Ab_DW_T1	1.251	0.124	0.495	1.25	0.167	0.028	0.824	1.252	0.175	0.031	0.784
Ab_FW_T5	560.684	30.997	0.598	560.455	48.91	2401.58	0.735	560.913	35.69	1277.85	0.524
Ab_DW_T5	101.037	5.574	0.545	100.861	8.709	76.153	0.789	101.213	6.604	43.775	0.624
Rb_FW_T1	2.173	0.186	0.983	2.177	0.223	0.05	0.343	2.168	0.277	0.077	0.501
Rb_DW_T1	0.164	0.015	0.667	0.164	0.02	0	0.664	0.164	0.022	0	0.66
Rb_FW_T5	61.126	6.212	0.717	61.332	8.801	77.72	0.654	60.92	8.139	66.435	0.635
Rb_DW_T5	12.935	1.193	0.66	12.919	1.815	3.307	0.728	12.951	1.482	2.204	0.568
Plb_FW_T1	16.934	1.605	0.508	16.97	2.184	4.803	0.847	16.897	2.235	5.024	0.727
Plb_DW_T1	1.415	0.135	0.502	1.415	0.181	0.033	0.816	1.416	0.191	0.037	0.786
Plb_FW_T5	619.015	33.703	0.619	618.682	52.052	2719.95	0.731	619.349	40.149	1616.67	0.56
Plb_DW_T5	114.116	6.398	0.572	114.03	9.908	98.574	0.786	114.202	7.689	59.33	0.584
Prod_FW	100.652	12.631	0.236	100.124	18.436	342.098	0.904	101.179	16.646	279.066	0.918
Prod_DW	10.089	1.403	0.279	9.983	1.992	3.997	0.888	10.194	1.923	3.724	0.896
Tb_FW	722.724	39.181	0.492	722.353	58.929	3486.08	0.768	723.095	48.961	2405.53	0.689
Tb_DW	111.479	6.14	0.504	111.327	9.383	88.39	0.8	111.631	7.604	58.087	0.68
Frw_FW	2.071	0.176	0.235	2.058	0.24	0.058	0.926	2.083	0.247	0.061	0.922
Frw_DW	0.205	0.021	0.385	0.204	0.028	0.001	0.849	0.206	0.03	0.001	0.803
Frc	50.174	6.134	0.329	50.258	9.031	82.049	0.867	50.091	7.999	64.272	0.869
Hi_FW	0.14	0.017	0.273	0.139	0.02	0	0.89	0.142	0.026	0.001	0.896
Hi_DW	0.093	0.012	0.302	0.091	0.014	0	0.879	0.094	0.019	0	0.883
Ri_FW	0.085	0.008	0.687	0.085	0.01	0	0.667	0.085	0.012	0	0.603
Ri_DW	0.115	0.01	0.642	0.115	0.012	0	0.697	0.115	0.015	0	0.652
Ra	14.344	1.018	0.836	14.362	1.325	1.76	0.471	14.327	1.445	2.093	0.535
Rd	15.995	0.574	1.446	16.005	0.802	0.645	0.272	15.984	0.766	0.588	0.195
Rw	5.267	0.354	1.163	5.271	0.409	0.168	0.211	5.263	0.54	0.293	0.444
Rca	61.963	4.103	1.252	62.056	5.206	27.193	0.194	61.871	5.918	35.136	0.353
Rdi	0.66	0.014	1.416	0.659	0.019	0	0.288	0.66	0.018	0	0.145
Rn	20.604	1.336	0.85	20.662	1.763	3.117	0.499	20.546	1.937	3.763	0.574
Physiological traits
Chlor_T1	20.767	0.709	0.436	20.748	0.974	0.951	0.682	20.785	1.001	1.005	0.812
Chlor_T2	24.335	0.761	0.41	24.299	1.046	1.099	0.797	24.371	1.044	1.094	0.811
Chlor_T3	24.39	0.773	0.427	24.395	1.153	1.334	0.776	24.385	1.002	1.008	0.789
Chlor_T4	25.836	0.873	0.421	25.845	1.254	1.579	0.792	25.827	1.167	1.366	0.814
Flv_T1	1.428	0.06	0.7	1.427	0.078	0.006	0.563	1.429	0.087	0.008	0.635
Flv_T2	0.913	0.043	0.528	0.912	0.059	0.004	0.74	0.914	0.061	0.004	0.724
Flv_T3	0.629	0.02	0.664	0.627	0.025	0.001	0.557	0.63	0.031	0.001	0.645
Flv_T4	0.573	0.014	0.679	0.574	0.016	0	0.573	0.572	0.022	0	0.62
Ant_T1	0.445	0.011	0.54	0.445	0.014	0	0.608	0.445	0.016	0	0.734
Ant_T2	0.244	0.005	0.52	0.244	0.007	0	0.726	0.243	0.007	0	0.734
Ant_T3	0.231	0.005	0.519	0.231	0.007	0	0.703	0.231	0.007	0	0.726
Ant_T4	0.226	0.006	0.595	0.226	0.008	0	0.714	0.226	0.009	0	0.641
NBI_T1	15.141	0.832	0.576	15.143	1.062	1.131	0.566	15.139	1.245	1.555	0.733
NBI_T2	27.858	1.739	0.439	27.869	2.391	5.736	0.809	27.846	2.448	6.015	0.781
NBI_T3	39.383	1.644	0.52	39.454	2.306	5.337	0.639	39.312	2.275	5.195	0.732
NBI_T4	45.471	1.832	0.536	45.429	2.56	6.577	0.701	45.512	2.527	6.408	0.695
NDVI_T1	0.636	0.006	0.677	0.636	0.007	0	0.456	0.636	0.008	0	0.664
NDVI_T2	0.656	0.005	0.581	0.657	0.007	0	0.722	0.656	0.007	0	0.67
NDVI_T3	0.656	0.005	0.545	0.656	0.007	0	0.698	0.656	0.008	0	0.68
NDVI_T4	0.623	0.007	0.586	0.623	0.009	0	0.759	0.622	0.01	0	0.611
Fv/Fm_T1	0.822	0.003	2.121	0.822	0.004	0	0.029	0.822	0.004	0	0
Fv/Fm_T2	0.82	0.005	1.678	0.82	0.006	0	0	0.82	0.006	0	0
Fv/Fm_T3	0.841	0.003	1.338	0.841	0.005	0	0.35	0.841	0.004	0	0.253
Fv/Fm_T4	0.849	0.004	0.933	0.848	0.005	0	0.333	0.849	0.006	0	0.499
NUE-related traits
UN	344.932	24.475	0.405	343.019	36.733	1352.95	0.895	346.846	31.212	976.943	0.76
EN,y	188.455	28.441	0.355	185.245	37.508	1412.33	0.829	191.665	41.622	1738.78	0.854
CN,y	0.025	0.001	0.656	0.025	0.002	0	0.706	0.025	0.002	0	0.757
NUE	1545.62	223.277	0.29	1523.67	353.205	125271	0.895	1567.58	262.169	69089.9	0.878
NAb	2.717	0.133	1.05	2.72	0.23	0.053	0.548	2.715	0.114	0.013	0.082
CAb	41.416	2.358	0.557	41.405	3.69	13.673	0.8	41.427	2.795	7.835	0.574
NFr	0.246	0.035	0.288	0.246	0.055	0.003	0.881	0.246	0.042	0.002	0.896
CFr	4.73	0.672	0.284	4.693	1.007	1.023	0.88	4.766	0.864	0.752	0.899
