## Supplemental Table 10 for "Multi-trait evaluation of a tomato MAGIC population identifies promising lines with improved nitrogen use efficiency (NUE)"

### Sheet: Hoja 1
Table S10. Descriptive statistics of the consistently selected high-performance ToMAGIC lines across all six index-by-scenario under optimal nitrogen (opN; 15 mM) and suboptimal nitrogen (subN; 8 mM) conditions. For each trait and N treatment, mean ± standard deviation are shown.
		ToMAGIC lines
Trait	Nitrogen	402	428	518	800	816
Agronomic traits
Ab_FW_T1	opN	20.64±1.36	25.63±6.77	18.15±3.42	13.85±3.49	19.78±2.39
	subN	20.87±5.75	22.65±3.03	13.73±3.29	17.36±6.58	17.75±3.20
Ab_DW_T1	opN	1.84±0.18	1.89±0.63	1.68±0.28	1.32±0.46	1.75±0.39
	subN	1.83±0.34	1.66±0.31	1.30±0.22	1.64±0.59	1.77±0.43
Ab_FW_T5	opN	778.90±270.08	932.80±305.99	625.13±101.82	573.30±74.04	621.80±10.05
	subN	423.53±10.56	500.83±25.89	443.30±69.17	389.37±12.82	455.20±36.19
Ab_DW_T5	opN	144.83±20.14	155.57±36.58	112.37±10.55	104.40±8.79	124.77±9.52
	subN	81.13±10.60	83.23±4.46	79.57±2.56	71.80±9.63	91.67±8.49
Rb_FW_T1	opN	2.14±0.90	2.79±0.72	2.27±1.10	1.35±0.46	1.69±0.98
	subN	2.08±1.11	0.58±0.62	1.61±0.84	1.74±1.26	1.85±0.40
Rb_DW_T1	opN	0.20±0.06	0.19±0.06	0.19±0.03	0.17±0.06	0.18±0.06
	subN	0.15±0.04	0.20±0.05	0.18±0.03	0.22±0.09	0.22±0.06
Rb_FW_T5	opN	38.83±10.14	63.63±51.58	59.27±5.71	61.90±15.61	86.13±8.16
	subN	40.37±24.47	33.90±24.75	56.10±42.99	36.20±14.83	73.77±30.63
Rb_DW_T5	opN	8.67±1.89	13.63±8.06	11.60±4.33	14.57±4.82	18.03±2.23
	subN	7.20±0.92	7.40±2.54	11.53±7.09	9.57±2.87	15.53±7.12
Plb_FW_T1	opN	22.77±0.47	28.42±7.37	20.42±3.97	15.20±3.23	21.46±3.26
	subN	22.95±6.71	26.23±2.70	15.34±4.08	19.10±7.81	19.61±3.40
Plb_DW_T1	opN	2.04±0.17	2.08±0.69	1.87±0.31	1.49±0.52	1.93±0.45
	subN	1.98±0.34	1.86±0.36	1.47±0.24	1.82±0.67	1.99±0.48
Plb_FW_T5	opN	817.73±263.53	996.13±304.26	684.40±107.18	635.20±74.87	707.93±2.84
	subN	463.90±17.28	534.73±31.27	499.40±72.14	425.57±27.05	528.97±56.34
Plb_DW_T5	opN	153.50±21.81	169.20±39.05	123.97±12.31	118.97±13.54	142.80±11.65
	subN	88.33±9.91	90.63±6.47	91.10±9.22	81.37±12.04	107.20±15.26
Prod_FW	opN	173.63±44.48	458.58±131.67	201.34±28.36	280.34±51.37	206.38±78.68
	subN	113.55±40.90	403.94±103.96	221.01±14.51	212.16±52.49	161.89±63.22
Prod_DW	opN	17.02±6.49	33.87±7.45	19.20±3.35	24.38±4.87	29.23±10.96
	subN	16.08±4.01	35.40±8.91	23.01±2.90	22.19±6.73	19.04±4.65
Tb_FW	opN	991.36±294.81	1,455.01±431.03	885.74±133.58	915.54±103.83	914.31±76.11
	subN	577.45±45.58	938.68±125.56	720.41±76.27	637.73±51.67	690.85±79.71
Tb_DW	opN	161.85±22.27	189.43±43.42	131.57±12.72	128.78±12.14	154.00±15.34
	subN	97.22±14.36	118.63±6.52	102.57±4.28	93.99±13.24	110.71±11.04
Frw_FW	opN	1.46±0.50	3.92±0.70	2.50±0.33	1.97±0.81	2.65±0.04
	subN	1.33±0.42	4.40±0.70	1.90±0.42	1.78±0.59	2.33±0.25
Frw_DW	opN	0.14±0.04	0.29±0.03	0.24±0.04	0.17±0.08	0.40±0.17
	subN	0.19±0.06	0.39±0.06	0.19±0.03	0.18±0.05	0.30±0.14
Frc	opN	129.67±60.58	115.67±14.01	80.67±9.02	151.33±36.02	78.00±29.82
	subN	81.67±4.16	91.00±13.08	120.67±29.37	122.33±26.41	71.33±31.18
Hi_FW	opN	0.18±0.04	0.32±0.03	0.23±0.01	0.31±0.04	0.22±0.07
	subN	0.19±0.06	0.43±0.06	0.31±0.03	0.33±0.06	0.23±0.08
Hi_DW	opN	0.11±0.02	0.18±0.02	0.15±0.02	0.19±0.03	0.19±0.06
	subN	0.16±0.02	0.30±0.06	0.22±0.02	0.23±0.05	0.17±0.03
Ri_FW	opN	0.04±0.02	0.05±0.04	0.07±0.00	0.07±0.01	0.09±0.00
	subN	0.07±0.04	0.04±0.03	0.08±0.05	0.06±0.02	0.11±0.05
Ri_DW	opN	0.05±0.01	0.07±0.05	0.09±0.03	0.11±0.03	0.12±0.01
	subN	0.08±0.02	0.06±0.02	0.11±0.06	0.10±0.03	0.14±0.06
Ra	opN	14.56±3.98	20.23±2.50	14.15±5.25	10.92±0.69	13.27±2.02
	subN	13.10±4.24	20.58±2.85	12.39±4.33	13.50±5.21	14.53±1.06
Rd	opN	17.78±3.64	17.25±2.10	17.05±3.10	17.35±1.10	14.51±2.86
	subN	17.46±2.08	16.26±2.69	17.77±2.00	13.08±3.30	15.32±3.05
Rw	opN	4.43±0.94	6.87±1.92	5.02±0.95	4.04±0.68	4.62±0.61
	subN	5.87±0.45	7.60±2.39	4.19±1.19	6.63±2.42	6.40±2.10
Rca	opN	56.78±14.22	84.97±8.22	55.64±15.75	51.76±18.90	52.08±16.92
	subN	71.63±16.72	84.57±21.30	68.69±8.73	62.02±31.33	62.31±10.69
Rdi	opN	0.66±0.10	0.75±0.05	0.68±0.12	0.64±0.18	0.59±0.08
	subN	0.64±0.14	0.75±0.02	0.68±0.15	0.60±0.15	0.61±0.07
Rn	opN	20.33±2.52	23.67±4.73	19.33±4.73	19.00±5.57	23.00±3.00
	subN	19.67±3.21	26.00±1.73	15.00±4.36	23.67±1.53	21.00±2.00
Physiological traits
Chlor_T1	opN	18.60±2.00	20.94±3.00	20.73±0.88	20.95±2.55	20.47±2.97
	subN	21.02±1.91	21.58±1.65	21.08±3.40	20.74±1.52	19.88±0.90
Chlor_T2	opN	23.32±2.31	27.08±1.11	26.04±1.49	24.53±1.68	25.74±1.26
	subN	22.52±1.61	28.04±1.56	24.50±0.92	24.27±2.17	24.64±1.15
Chlor_T3	opN	24.49±1.33	26.78±1.00	27.00±0.48	25.98±2.64	27.23±2.84
	subN	24.34±3.66	23.47±1.02	24.96±1.44	25.16±3.26	23.44±2.54
Chlor_T4	opN	30.51±2.00	32.80±1.14	29.38±2.92	26.19±1.70	27.00±0.64
	subN	25.57±1.94	24.01±2.56	27.72±1.15	27.91±1.43	24.70±3.19
Flv_T1	opN	1.21±0.13	1.68±0.24	1.40±0.19	1.22±0.08	1.94±0.20
	subN	1.22±0.20	1.78±0.37	1.57±0.34	1.21±0.15	1.83±0.43
Flv_T2	opN	1.01±0.12	0.94±0.31	0.86±0.18	0.90±0.11	1.23±0.15
	subN	0.79±0.07	1.13±0.22	0.71±0.16	0.83±0.02	1.25±0.16
Flv_T3	opN	0.58±0.03	0.59±0.05	0.57±0.08	0.64±0.06	0.78±0.13
	subN	0.63±0.08	0.71±0.10	0.62±0.16	0.63±0.04	0.81±0.06
Flv_T4	opN	0.55±0.03	0.58±0.07	0.57±0.03	0.58±0.07	0.62±0.03
	subN	0.59±0.07	0.68±0.23	0.54±0.02	0.59±0.03	0.62±0.03
Ant_T1	opN	0.50±0.04	0.44±0.03	0.45±0.03	0.44±0.02	0.44±0.01
	subN	0.44±0.01	0.44±0.01	0.45±0.04	0.46±0.05	0.45±0.02
Ant_T2	opN	0.26±0.01	0.23±0.01	0.23±0.01	0.25±0.01	0.25±0.02
	subN	0.25±0.01	0.24±0.02	0.23±0.00	0.24±0.01	0.25±0.01
Ant_T3	opN	0.23±0.00	0.22±0.00	0.21±0.00	0.23±0.02	0.21±0.02
	subN	0.23±0.02	0.23±0.01	0.21±0.00	0.23±0.01	0.23±0.02
Ant_T4	opN	0.20±0.01	0.19±0.01	0.20±0.01	0.23±0.01	0.21±0.01
	subN	0.21±0.01	0.24±0.01	0.23±0.02	0.22±0.01	0.22±0.02
NBI_T1	opN	15.48±2.01	12.65±2.35	14.95±1.65	17.24±2.24	10.62±1.69
	subN	17.59±4.01	12.52±3.04	14.20±5.73	17.36±3.14	11.37±3.28
NBI_T2	opN	23.56±5.16	31.69±12.77	31.12±5.61	27.81±5.18	21.02±1.52
	subN	28.63±3.44	25.45±4.22	35.85±10.18	29.20±2.16	19.85±1.98
NBI_T3	opN	42.47±3.63	45.64±4.63	47.98±6.56	41.36±7.76	35.74±9.29
	subN	38.64±4.63	33.66±5.20	41.87±11.52	39.75±2.74	29.03±3.56
NBI_T4	opN	55.01±1.37	57.06±7.29	51.57±7.30	45.33±2.30	43.68±1.26
	subN	43.51±6.38	37.32±10.14	51.06±1.71	47.48±4.34	39.88±7.20
NDVI_T1	opN	0.63±0.02	0.62±0.02	0.63±0.04	0.63±0.03	0.63±0.02
	subN	0.64±0.01	0.63±0.00	0.65±0.01	0.62±0.03	0.64±0.02
NDVI_T2	opN	0.64±0.02	0.66±0.01	0.66±0.01	0.64±0.02	0.67±0.02
	subN	0.65±0.00	0.65±0.02	0.65±0.01	0.63±0.01	0.67±0.00
NDVI_T3	opN	0.66±0.01	0.67±0.01	0.67±0.02	0.65±0.02	0.67±0.01
	subN	0.65±0.02	0.63±0.03	0.66±0.01	0.64±0.02	0.66±0.01
NDVI_T4	opN	0.64±0.01	0.64±0.02	0.63±0.01	0.63±0.05	0.64±0.01
	subN	0.63±0.01	0.59±0.05	0.64±0.04	0.62±0.01	0.63±0.05
Fv/Fm_T1	opN	0.81±0.03	0.84±0.00	0.83±0.00	0.82±0.02	0.80±0.01
	subN	0.83±0.01	0.84±0.00	0.83±0.01	0.83±0.01	0.80±0.02
Fv/Fm_T2	opN	0.82±0.03	0.85±0.01	0.82±0.02	0.83±0.02	0.80±0.03
	subN	0.82±0.02	0.84±0.00	0.84±0.01	0.84±0.01	0.80±0.01
Fv/Fm_T3	opN	0.85±0.00	0.84±0.02	0.85±0.02	0.83±0.04	0.85±0.02
	subN	0.85±0.01	0.84±0.01	0.85±0.02	0.84±0.02	0.85±0.02
Fv/Fm_T4	opN	0.85±0.00	0.86±0.01	0.85±0.02	0.86±0.01	0.86±0.01
	subN	0.85±0.00	0.85±0.01	0.87±0.02	0.85±0.01	0.86±0.01
NUE-related traits
UN	opN	467.18±113.05	543.18±179.37	465.91±88.40	429.23±104.68	445.10±17.17
	subN	386.69±15.92	342.41±72.06	352.64±66.88	374.99±106.86	342.49±67.79
EN,y	opN	221.66±64.89	392.73±134.85	243.95±9.18	344.38±91.78	389.71±154.33
	subN	244.32±51.62	607.16±30.61	388.67±27.85	379.27±167.99	341.60±125.98
CN,y	opN	0.03±0.00	0.03±0.00	0.03±0.00	0.03±0.00	0.03±0.00
	subN	0.02±0.00	0.02±0.00	0.02±0.00	0.02±0.00	0.03±0.00
NUE	opN	2,513.14±508.08	5,458.50±1,972.45	3,327.42±584.90	4,663.13±915.59	5,578.18±1,824.19
	subN	1,757.86±820.68	3,325.20±1,338.81	3,275.80±136.22	2,778.25±671.22	2,877.77±1,156.69
NAb	opN	4.24±1.18	4.24±1.29	3.33±0.34	3.50±0.59	3.72±0.14
	subN	2.15±0.37	1.98±0.10	2.02±0.34	2.00±0.15	2.15±0.19
CAb	opN	56.22±5.13	61.73±14.92	45.98±4.14	41.92±3.25	49.29±4.47
	subN	30.81±3.96	30.26±3.22	34.01±3.56	29.72±5.90	38.02±6.63
NFr	opN	0.43±0.09	0.92±0.33	0.56±0.10	0.79±0.15	0.94±0.33
	subN	0.30±0.14	0.56±0.23	0.55±0.02	0.47±0.11	0.49±0.20
CFr	opN	8.72±1.76	16.78±3.48	9.31±1.63	12.33±2.42	14.72±5.25
	subN	7.14±1.97	14.86±4.01	10.19±1.21	9.18±2.48	9.39±3.09
